# Environment-dependent epistasis shapes adaptation to fluctuating resources

**DOI:** 10.64898/2026.07.31.742109

**Authors:** Ashlynn G. Bruder, Nathan Fiedeldey, Sarah B. Worthan, Zeer Cen, Megan G. Behringer

## Abstract

Microbial populations frequently experience fluctuations in resource availability, yet how these fluctuations reshape genetic interactions during adaptation remains unclear. Here, we identify the rapid evolution of latent antimicrobial susceptibility in *Escherichia coli* populations experimentally evolved under repeated feast-famine cycles. Longitudinal population genomics revealed recurrent mutations in the transport genes *acrB* and *ompF*, and reconstruction of these mutations demonstrated environment-dependent fitness effects characterized by positive epistasis after 1 day of culture and reciprocal sign epistasis after 10 days. Together, our results support a two-step adaptive trajectory in which mutations affecting efflux are followed by changes in porin permeability, generating genotypes that are jointly beneficial across feast and famine. More broadly, our findings demonstrate how fluctuating environments reshape adaptive genetic interactions, producing historically contingent evolutionary trajectories and latent phenotypes.

**Article Summary:** How fluctuating environments shape genetic interactions and evolutionary trajectories remains a central question in evolutionary genetics. We identified latent antimicrobial susceptibility in *Escherichia coli* populations evolved under repeated feast-famine cycles and reconstructed evolved mutations to resolve the genotype-to-phenotype map underlying this trait. The responsible mutations arose in key transport genes, exhibited environmental-dependent epistasis, and increased fitness across both feast and famine conditions. Our findings provide experimental evidence that fluctuating environments can select for interacting mutations that optimize fitness across a dynamic adaptive seascape.
