## Supplemental Dataset S1 for "Environment-dependent epistasis shapes adaptation to fluctuating resources"

### Sheet: Table of Contents
Supplementary Dataset 1
1) Summary table of clones examined in this study
2) Mutations in Clones from 1-Day Populations
3) Mutations in Clones from 10-Day Populations
4) Mutations in Clones from 100-Day Populations

### Sheet: Clones Used in This Study
Treatment	Population	Clone	Notes
1-day	103	103-1	1-day Pop A Clone1
1-day	103	103-7	1-day Pop A Clone2
1-day	108	108-1	1-day Pop B Clone1
1-day	108	108-2	1-day Pop B Clone2
10-day	403	403-1	10-day Pop A Clone1
10-day	403	403-2	10-day Pop A Clone2
10-day	408	408-2	10-day Pop B Clone1
10-day	408	408-3	10-day Pop B Clone2
100-day	503	503-1	100-day Pop A Clone1
100-day	503	503-3	100-day Pop A Clone2
100-day	508	508-3	100-day Pop B Clone1
100-day	508	508-4	100-day Pop B Clone2

### Sheet: Clones from 1-Day Populations
Clone_Alias	Clone_Name	Mutation Position	Locus	Mut_Type	Reference_Allele	Clone_Allele
1-day Pop A Clone1	103-1	53344	pdxA	SNP	G	A
1-day Pop A Clone1	103-1	65847	polB-araD	SNP	T	C
1-day Pop A Clone1	103-1	575790	nmpC-ybcV	DELETION		-3570
1-day Pop A Clone1	103-1	794782	acrZ	TRANSPOSTION(I)		IS1
1-day Pop A Clone1	103-1	1041631	appA	TRANSPOSTION(I)		IS2
1-day Pop A Clone1	103-1	1293200	hns-tdk	TRANSPOSTION(I)		IS5
1-day Pop A Clone1	103-1	1494885	ydcI	Indel	GA	G
1-day Pop A Clone1	103-1	1504225	insQ	SNP	C	A
1-day Pop A Clone1	103-1	1656634	speG	TRANSPOSTION		IS2
1-day Pop A Clone1	103-1	2177284	gatY-fbaB	TRANSPOSTION		IS1
1-day Pop A Clone1	103-1	2388478	yfbN-yfbO	TRANSPOSTION		IS2
1-day Pop A Clone1	103-1	2708264	rseB	SNP	G	T
1-day Pop A Clone1	103-1	2867455	rpoS	SNP	G	A
1-day Pop A Clone1	103-1	2941859	gcvA	SNP	C	T
1-day Pop A Clone1	103-1	3455271	gspA	TRANSPOSTION		IS1
1-day Pop A Clone1	103-1	3890089	tnaA	TRANSPOSTION		IS1
1-day Pop A Clone1	103-1	4051035	yihA-yihI	TRANSPOSTION		IS2
1-day Pop A Clone1	103-1	4201934	zraS	Indel	TA	T
1-day Pop A Clone1	103-1	4215399	metA-aceB	TRANSPOSTION		IS5
1-day Pop A Clone1	103-1	4542164	fimE-fimS	DELETION		-823
1-day Pop A Clone1	103-1	4545086	fimC-fimD	SNP	C	A
1-day Pop A Clone2	103-7	576879	nmpC-essD	TRANSPOSTION(I)		IS2
1-day Pop A Clone2	103-7	1504225	insQ	SNP	C	A
1-day Pop A Clone2	103-7	2174604	gatA	TRANSPOSTION		IS2
1-day Pop A Clone2	103-7	2531409	zipA-cysZ	TRANSPOSTION(I)		IS1
1-day Pop A Clone2	103-7	2742530	yfiN	Indel	C	CA
1-day Pop A Clone2	103-7	2868101	nlpD	TRANSPOSTION(I)		IS5
1-day Pop A Clone2	103-7	3473612	rpsG	SNP	A	C
1-day Pop A Clone2	103-7	3651399	yhiS	TRANSPOSTION		IS2
1-day Pop A Clone2	103-7	3828830	gltS-xanP	SNP	T	C
1-day Pop A Clone2	103-7	3888412	mnmE-tnaC	TRANSPOSTION(I)		IS1
1-day Pop A Clone2	103-7	4123816	cytR	Indel	CCGCAGCGA	C
1-day Pop A Clone2	103-7	4201934	zraS	Indel	TA	T
1-day Pop A Clone2	103-7	4465843	treB	SNP	A	T
1-day Pop A Clone2	103-7	4542164	fimE	TRANSPOSTION		IS1
1-day Pop A Clone2	103-7	4545086	fimC-fimD	SNP	C	A
1-day Pop B Clone1	108-1	2949879	argA	SNP	G	T
1-day Pop B Clone1	108-1	104208	ftsA	SNP	T	A
1-day Pop B Clone1	108-1	285837	yagG	SNP	G	A
1-day Pop B Clone1	108-1	2866560	rpoS	Indel	TACTCGCGGAAC	T
1-day Pop B Clone1	108-1	3798322	waaU	SNP	A	G
1-day Pop B Clone1	108-1	3828830	gltS-xanP	SNP	T	C
1-day Pop B Clone1	108-1	4545086	fimC-fimD	SNP	C	A
1-day Pop B Clone1	108-1	3535996	ompR	SNP	T	C
1-day Pop B Clone1	108-1	4360429	cadC	TRANSPOSTION		IS1
1-day Pop B Clone1	108-1	4542887	fimS	TRANSPOSTION(I)		IS1
1-day Pop B Clone1	108-1	1393170	pgrR-mppA	TRANSPOSTION(I)		IS2
1-day Pop B Clone1	108-1	3888884	tnaA	TRANSPOSTION(I)		IS2
1-day Pop B Clone1	108-1	3888710	tnaC-tnaA	TRANSPOSTION		IS5
1-day Pop B Clone1	108-1	2758402	yfjH	TRANSPOSTION(I)		IS2
1-day Pop B Clone1	108-1	1655808	ynfA-ynfB	TRANSPOSTION		IS2
1-day Pop B Clone2	108-2	2949879	argA	SNP	G	T
1-day Pop B Clone2	108-2	4465843	treB	SNP	A	T
1-day Pop B Clone2	108-2	1295571	adhE	SNP	T	C
1-day Pop B Clone2	108-2	4542074	fimE	TRANSPOSTION(I)		IS1
1-day Pop B Clone2	108-2	4542775	fimS	TRANSPOSTION(I)		IS1
1-day Pop B Clone2	108-2	2174665	gatA	TRANSPOSTION		IS1
1-day Pop B Clone2	108-2	1293199	hns-tdk	TRANSPOSTION(I)		IS5

### Sheet: Clones from 10-Day Populations
Clone_Alias	Clone_Name	Mutation Position	Locus	Mut_Type	Reference_Allele	Clone_Allele
10-day Pop A Clone1	403-1	109275	secA	SNP	G	A
10-day Pop A Clone1	403-1	441467	xseB-thiI	SNP	G	A
10-day Pop A Clone1	403-1	483206	acrB	SNP	G	A
10-day Pop A Clone1	403-1	663768	dacA	SNP	C	A
10-day Pop A Clone1	403-1	820735	ybhL-ybhM	SNP	G	A
10-day Pop A Clone1	403-1	900886	artM	SNP	C	T
10-day Pop A Clone1	403-1	987168	ompF-asnS	Indel	GA	G
10-day Pop A Clone1	403-1	1040378	cbdB	SNP	G	A
10-day Pop A Clone1	403-1	1078268	putA	SNP	A	C
10-day Pop A Clone1	403-1	1079866	putP	SNP	A	G
10-day Pop A Clone1	403-1	1097590	serX	TRANSPOSTION		IS186
10-day Pop A Clone1	403-1	1108181	opgC	SNP	G	A
10-day Pop A Clone1	403-1	1147669	plsX	TRANSPOSTION(I)		IS186
10-day Pop A Clone1	403-1	1220395	ycgH	TRANSPOSTION		IS2
10-day Pop A Clone1	403-1	1237916	dadA	SNP	C	T
10-day Pop A Clone1	403-1	1292867	hns	SNP	C	A
10-day Pop A Clone1	403-1	1299441	ychE-oppA	SNP	G	A
10-day Pop A Clone1	403-1	1302190	oppA	SNP	A	G
10-day Pop A Clone1	403-1	1462496	paaK	Indel	AG	A
10-day Pop A Clone1	403-1	1738285	purR	SNP	G	A
10-day Pop A Clone1	403-1	1820590	chbC	SNP	T	C
10-day Pop A Clone1	403-1	1832056	astC-xthA	SNP	G	A
10-day Pop A Clone1	403-1	1897981	sdaA	SNP	T	C
10-day Pop A Clone1	403-1	1915204	proQ	Indel	G	GA
10-day Pop A Clone1	403-1	2129710	wcaD	SNP	A	T
10-day Pop A Clone1	403-1	2320673	atoS	SNP	T	C
10-day Pop A Clone1	403-1	2560712	yffL	SNP	G	A
10-day Pop A Clone1	403-1	2748394	ypjD	SNP	G	A
10-day Pop A Clone1	403-1	2925532	queF	SNP	T	C
10-day Pop A Clone1	403-1	2937213	fucI	SNP	G	A
10-day Pop A Clone1	403-1	2942758	gcvB-ygdI	Indel	GGTTGTGAT	G
10-day Pop A Clone1	403-1	2949879	argA	SNP	G	T
10-day Pop A Clone1	403-1	3189277	yqiG	SNP	T	C
10-day Pop A Clone1	403-1	3214380	rpoD	SNP	A	T
10-day Pop A Clone1	403-1	3247486	exuR-yqjA	Indel	T	TA
10-day Pop A Clone1	403-1	3309000	nlpI-pnp	Indel	G	GC
10-day Pop A Clone1	403-1	3330156	dacB	SNP	T	C
10-day Pop A Clone1	403-1	3376927	sspA	SNP	A	C
10-day Pop A Clone1	403-1	3442312	rpsM	SNP	C	T
10-day Pop A Clone1	403-1	3474485	rpsL	SNP	G	T
10-day Pop A Clone1	403-1	3591064	ugpB	SNP	G	A
10-day Pop A Clone1	403-1	3593126	livF	SNP	G	A
10-day Pop A Clone1	403-1	3669425	yhjA-treF	SNP	A	G
10-day Pop A Clone1	403-1	3828832	gltS-xanP	SNP	T	A
10-day Pop A Clone1	403-1	4118197	glpF-zapB	SNP	A	G
10-day Pop A Clone1	403-1	4184379	rpoB	SNP	C	T
10-day Pop A Clone1	403-1	4264676	dnaB	SNP	C	T
10-day Pop A Clone1	403-1	4295465	gltP	SNP	C	T
10-day Pop A Clone1	403-1	4416087	yjfN	SNP	T	C
10-day Pop A Clone1	403-1	4456031	mpl	Indel	GA	G
10-day Pop A Clone1	403-1	4542548	fimE	TRANSPOSTION		IS1
10-day Pop A Clone1	403-1	4635216	rob	SNP	C	T
10-day Pop A Clone2	403-2	449139	cyoB	SNP	A	G
10-day Pop A Clone2	403-2	663768	dacA	SNP	C	A
10-day Pop A Clone2	403-2	689052	insH1-lnt	SNP	A	T
10-day Pop A Clone2	403-2	986567	ompF	SNP	T	G
10-day Pop A Clone2	403-2	987168	ompF-asnS	Indel	GA	G
10-day Pop A Clone2	403-2	1078268	putA	SNP	A	C
10-day Pop A Clone2	403-2	1152542	fabF	SNP	G	A
10-day Pop A Clone2	403-2	1196262	icd-icdC (e-14)	DELETION		-15151
10-day Pop A Clone2	403-2	1220395	ycgH	TRANSPOSTION		IS2
10-day Pop A Clone2	403-2	1292867	hns	SNP	C	A
10-day Pop A Clone2	403-2	1299441	ychE-oppA	SNP	G	A
10-day Pop A Clone2	403-2	1301798	oppA	SNP	C	T
10-day Pop A Clone2	403-2	1302000	oppA	SNP	C	A
10-day Pop A Clone2	403-2	1302190	oppA	SNP	A	G
10-day Pop A Clone2	403-2	1915204	proQ	Indel	G	GA
10-day Pop A Clone2	403-2	2129710	wcaD	SNP	A	T
10-day Pop A Clone2	403-2	2312911	ompC-micF	SNP	G	A
10-day Pop A Clone2	403-2	2312911	micF-rcsD	DELETION		-1087
10-day Pop A Clone2	403-2	2462880	fadL-yfdF	Indel	T	TC
10-day Pop A Clone2	403-2	2748394	ypjD	SNP	G	A
10-day Pop A Clone2	403-2	2942758	gcvB-ygdI	Indel	GGTTGTGAT	G
10-day Pop A Clone2	403-2	2949879	argA	SNP	G	T
10-day Pop A Clone2	403-2	3214380	rpoD	SNP	A	T
10-day Pop A Clone2	403-2	3247486	exuR-yqjA	Indel	T	TA
10-day Pop A Clone2	403-2	3376927	sspA	SNP	A	C
10-day Pop A Clone2	403-2	3442312	rpsM	SNP	C	T
10-day Pop A Clone2	403-2	3474485	rpsL	SNP	G	T
10-day Pop A Clone2	403-2	3828832	gltS-xanP	SNP	T	A
10-day Pop A Clone2	403-2	4118197	glpF-zapB	SNP	A	G
10-day Pop A Clone2	403-2	4456031	mpl	Indel	GA	G
10-day Pop A Clone2	403-2	4542548	fimE	TRANSPOSTION		IS1
10-day Pop A Clone2	403-2	4635037	rob	SNP	A	G
10-day Pop A Clone2	403-2	4640432	yjjY	SNP	G	A
10-day Pop B Clone1	408-2	10790	yaaW	SNP	A	G
10-day Pop B Clone1	408-2	13768	dnaK	SNP	C	T
10-day Pop B Clone1	408-2	55468	lptD	SNP	C	T
10-day Pop B Clone1	408-2	55569	lptD	SNP	T	C
10-day Pop B Clone1	408-2	60005	rluA	SNP	C	T
10-day Pop B Clone1	408-2	64976	polB	SNP	C	T
10-day Pop B Clone1	408-2	144575	yadH-yadI	SNP	C	T
10-day Pop B Clone1	408-2	154677	htrE	SNP	A	G
10-day Pop B Clone1	408-2	183123	cdaR	SNP	C	T
10-day Pop B Clone1	408-2	206203	dnaE	SNP	C	T
10-day Pop B Clone1	408-2	239487	yafV	SNP	C	T
10-day Pop B Clone1	408-2	250345	lafU	SNP	G	A
10-day Pop B Clone1	408-2	254008	prfH	SNP	A	G
10-day Pop B Clone1	408-2	289576	argF	SNP	A	G
10-day Pop B Clone1	408-2	299566	paoC	SNP	C	T
10-day Pop B Clone1	408-2	353272	prpE	SNP	A	G
10-day Pop B Clone1	408-2	380012	frmR-yaiO	Indel	AGG	AG
10-day Pop B Clone1	408-2	412647	sbcC	SNP	A	G
10-day Pop B Clone1	408-2	418765	phoR	SNP	A	G
10-day Pop B Clone1	408-2	435217	nusB	SNP	C	T
10-day Pop B Clone1	408-2	480745	tomB-acrB	SNP	C	T
10-day Pop B Clone1	408-2	484141	acrB	SNP	A	G
10-day Pop B Clone1	408-2	485339	acrA	Indel	TAG	T
10-day Pop B Clone1	408-2	533931	gcl	SNP	G	T
10-day Pop B Clone1	408-2	565926	intD	SNP	C	T
10-day Pop B Clone1	408-2	598699	cusB	SNP	T	A
10-day Pop B Clone1	408-2	628678	entA	SNP	A	G
10-day Pop B Clone1	408-2	645051	rna-citT	Indel	T	TA
10-day Pop B Clone1	408-2	663501	dacA	SNP	G	A
10-day Pop B Clone1	408-2	691864	ybeX-ybeY	SNP	G	A
10-day Pop B Clone1	408-2	700938	nagC	SNP	A	G
10-day Pop B Clone1	408-2	777655	tolA-tolB	Indel	C	CG
10-day Pop B Clone1	408-2	897576	potI	SNP	G	A
10-day Pop B Clone1	408-2	901958	artQ	SNP	T	C
10-day Pop B Clone1	408-2	966302	ycaI	SNP	A	G
10-day Pop B Clone1	408-2	1030095	yccX	SNP	A	G
10-day Pop B Clone1	408-2	1037762	cbdA	SNP	C	T
10-day Pop B Clone1	408-2	1076997	putA	SNP	C	T
10-day Pop B Clone1	408-2	1080265	putP	SNP	C	G
10-day Pop B Clone1	408-2	1097392	ycdU-serX	Indel	A	AG
10-day Pop B Clone1	408-2	1146975	yceD	Indel	TA	T
10-day Pop B Clone1	408-2	1161737	fhuE-hinT	SNP	C	G
10-day Pop B Clone1	408-2	1179246	nagK	SNP	C	T
10-day Pop B Clone1	408-2	1190317	phoP	SNP	A	G
10-day Pop B Clone1	408-2	1237979	dadA	SNP	A	G
10-day Pop B Clone1	408-2	1249328	dhaL	SNP	A	G
10-day Pop B Clone1	408-2	1292782	hns	Indel	A	AGCC
10-day Pop B Clone1	408-2	1333293	topA	SNP	C	T
10-day Pop B Clone1	408-2	1361007	puuA-puuD	SNP	T	C
10-day Pop B Clone1	408-2	1362934	puuC	SNP	C	T
10-day Pop B Clone1	408-2	1375048	ycjQ	SNP	T	A
10-day Pop B Clone1	408-2	1375626	ycjQ	SNP	A	G
10-day Pop B Clone1	408-2	1391587	ycjY	SNP	A	G
10-day Pop B Clone1	408-2	1395473	ynaI	SNP	A	G
10-day Pop B Clone1	408-2	1408384	ydaN	SNP	A	G
10-day Pop B Clone1	408-2	1463767	paaX	SNP	C	T
10-day Pop B Clone1	408-2	1481226	ynbD	SNP	T	C
10-day Pop B Clone1	408-2	1536896	narW	SNP	A	T
10-day Pop B Clone1	408-2	1542992	narU	SNP	G	A
10-day Pop B Clone1	408-2	1572106	gadB-pqqL	SNP	C	G
10-day Pop B Clone1	408-2	1710141	rsxD	SNP	A	G
10-day Pop B Clone1	408-2	1729582	lhr	SNP	G	A
10-day Pop B Clone1	408-2	1750000	ydhU	SNP	A	C
10-day Pop B Clone1	408-2	1801855	thrS	SNP	G	A
10-day Pop B Clone1	408-2	1806036	ydiY	Indel	G	GC
10-day Pop B Clone1	408-2	1809588	yniC	Indel	CA	C
10-day Pop B Clone1	408-2	1824645	ves	SNP	G	A
10-day Pop B Clone1	408-2	1831863	astC	SNP	C	T
10-day Pop B Clone1	408-2	1864678	yeaD	SNP	G	A
10-day Pop B Clone1	408-2	1915608	proQ-msrC	SNP	G	C
10-day Pop B Clone1	408-2	1947634	yebC	SNP	T	C
10-day Pop B Clone1	408-2	1947760	yebC	SNP	G	A
10-day Pop B Clone1	408-2	1948409	nudB	SNP	C	T
10-day Pop B Clone1	408-2	1963987	flhA	SNP	T	C
10-day Pop B Clone1	408-2	2030067	yedA	SNP	G	A
10-day Pop B Clone1	408-2	2045943	yeeJ	SNP	G	A
10-day Pop B Clone1	408-2	2071056	yeeP	SNP	T	C
10-day Pop B Clone1	408-2	2085593	yeeE-plaP	SNP	C	A
10-day Pop B Clone1	408-2	2098841	ugd	SNP	G	A
10-day Pop B Clone1	408-2	2162102	iceT	SNP	G	A
10-day Pop B Clone1	408-2	2320782	atoS	SNP	G	A
10-day Pop B Clone1	408-2	2328630	yfaQ	SNP	C	T
10-day Pop B Clone1	408-2	2333178	yfaS	SNP	G	T
10-day Pop B Clone1	408-2	2402047	nuoE	SNP	G	T
10-day Pop B Clone1	408-2	2460535	fadI-yfcZ	SNP	C	T
10-day Pop B Clone1	408-2	2466385	CPS-53	DELETION		-10199
10-day Pop B Clone1	408-2	2480697	emrY	SNP	A	G
10-day Pop B Clone1	408-2	2622952	purN-ppk	SNP	T	C
10-day Pop B Clone1	408-2	2637431	der-bamB	SNP	G	A
10-day Pop B Clone1	408-2	2645564	pbpC	SNP	G	A
10-day Pop B Clone1	408-2	2672138	hcaD	SNP	T	C
10-day Pop B Clone1	408-2	2721005	pka	SNP	T	C
10-day Pop B Clone1	408-2	2732412	clpB	SNP	G	A
10-day Pop B Clone1	408-2	2741739	yfiL-yfiR	SNP	A	G
10-day Pop B Clone1	408-2	2779755	ypjA	SNP	C	T
10-day Pop B Clone1	408-2	2803669	nrdF	SNP	G	A
10-day Pop B Clone1	408-2	2809141	ygaY	SNP	A	G
10-day Pop B Clone1	408-2	2828707	srlM	SNP	T	C
10-day Pop B Clone1	408-2	2858398	mutS	Indel	TGGCGCGCGCTGGCTGAC	T
10-day Pop B Clone1	408-2	2862689	ygbK	SNP	G	A
10-day Pop B Clone1	408-2	2862890	ygbK	SNP	G	A
10-day Pop B Clone1	408-2	2928099	ygdH-sdaC	SNP	G	T
10-day Pop B Clone1	408-2	2945529	tcdA	SNP	A	G
10-day Pop B Clone1	408-2	3036436	recJ	SNP	A	G
10-day Pop B Clone1	408-2	3039953	fldB	SNP	T	C
10-day Pop B Clone1	408-2	3072343	pgk	SNP	C	T
10-day Pop B Clone1	408-2	3085418	speA	SNP	G	A
10-day Pop B Clone1	408-2	3128355	glcC	SNP	T	C
10-day Pop B Clone1	408-2	3173080	mdaB	SNP	A	G
10-day Pop B Clone1	408-2	3199064	glnE	SNP	A	G
10-day Pop B Clone1	408-2	3204281	folB	SNP	C	T
10-day Pop B Clone1	408-2	3214461	rpoD	SNP	A	G
10-day Pop B Clone1	408-2	3255024	yhaK-yhaL	SNP	T	C
10-day Pop B Clone1	408-2	3275670	garD	SNP	T	C
10-day Pop B Clone1	408-2	3304955	mtr	SNP	A	G
10-day Pop B Clone1	408-2	3350177	elbB	Indel	A	AC
10-day Pop B Clone1	408-2	3350715	arcB	SNP	A	G
10-day Pop B Clone1	408-2	3351836	arcB	SNP	G	A
10-day Pop B Clone1	408-2	3356676	gltB	SNP	T	C
10-day Pop B Clone1	408-2	3384910	argR	SNP	C	T
10-day Pop B Clone1	408-2	3387485	aaeB	SNP	T	C
10-day Pop B Clone1	408-2	3389925	aaeR	SNP	G	A
10-day Pop B Clone1	408-2	3448462	rpsQ	SNP	T	C
10-day Pop B Clone1	408-2	3466508	bfr	SNP	T	C
10-day Pop B Clone1	408-2	3479485	kefB	SNP	G	A
10-day Pop B Clone1	408-2	3501964	frlB	SNP	G	A
10-day Pop B Clone1	408-2	3560239	glpR	SNP	A	G
10-day Pop B Clone1	408-2	3601169	ftsX	SNP	T	C
10-day Pop B Clone1	408-2	3705304	dppB	SNP	T	C
10-day Pop B Clone1	408-2	3775195	mtlD	SNP	G	A
10-day Pop B Clone1	408-2	3805166	waaP	SNP	C	T
10-day Pop B Clone1	408-2	3812834	dfp	SNP	T	C
10-day Pop B Clone1	408-2	3827784	gltS	SNP	C	T
10-day Pop B Clone1	408-2	3834422	yicI	Indel	CG	C
10-day Pop B Clone1	408-2	3848845	uhpB	SNP	G	A
10-day Pop B Clone1	408-2	3852113	ilvB	SNP	A	T
10-day Pop B Clone1	408-2	3858851	yidK	SNP	G	A
10-day Pop B Clone1	408-2	3863816	glvC-yidP	Indel	TA	T
10-day Pop B Clone1	408-2	3882972	dnaA	SNP	G	T
10-day Pop B Clone1	408-2	3912748	glmS	SNP	G	A
10-day Pop B Clone1	408-2	3952675	ilvE	SNP	C	T
10-day Pop B Clone1	408-2	3953481	ilvD	SNP	C	T
10-day Pop B Clone1	408-2	3966741	rho	SNP	C	T
10-day Pop B Clone1	408-2	3988882	hemX	SNP	G	A
10-day Pop B Clone1	408-2	3997567	yigB	SNP	T	C
10-day Pop B Clone1	408-2	4007654	recQ	SNP	G	A
10-day Pop B Clone1	408-2	4071297	yihS	SNP	A	G
10-day Pop B Clone1	408-2	4094686	rhaD-rhaA	SNP	A	G
10-day Pop B Clone1	408-2	4164008	btuB	SNP	G	A
10-day Pop B Clone1	408-2	4181698	rpoB	SNP	A	C
10-day Pop B Clone1	408-2	4188946	rpoC	SNP	C	T
10-day Pop B Clone1	408-2	4296060	gltP-yjcO	SNP	C	T
10-day Pop B Clone1	408-2	4379203	frdD	SNP	A	G
10-day Pop B Clone1	408-2	4384255	yjeM	SNP	G	A
10-day Pop B Clone1	408-2	4395174	nnr	SNP	G	A
10-day Pop B Clone1	408-2	4427177	yjfZ	SNP	A	G
10-day Pop B Clone1	408-2	4445170	tamB	SNP	C	T
10-day Pop B Clone1	408-2	4543367	fimA	SNP	G	A
10-day Pop B Clone1	408-2	4552514	uxuA	SNP	T	C
10-day Pop B Clone1	408-2	4558062	hypT	SNP	C	T
10-day Pop B Clone1	408-2	4639735	arcA	SNP	C	T
10-day Pop B Clone2	408-3	15600	insL1	Indel	C	CG
10-day Pop B Clone2	408-3	18066	nhaA	SNP	T	C
10-day Pop B Clone2	408-3	55468	lptD	SNP	C	T
10-day Pop B Clone2	408-3	55569	lptD	SNP	T	C
10-day Pop B Clone2	408-3	98932	ftsW	SNP	G	A
10-day Pop B Clone2	408-3	206203	dnaE	SNP	C	T
10-day Pop B Clone2	408-3	253678	ykfJ	SNP	A	G
10-day Pop B Clone2	408-3	262349	proA	SNP	A	G
10-day Pop B Clone2	408-3	318213	rclC	SNP	A	G
10-day Pop B Clone2	408-3	380012	frmR-yaiO	Indel	AGG	A
10-day Pop B Clone2	408-3	410145	mak	SNP	T	C
10-day Pop B Clone2	408-3	413414	sbcC	SNP	C	T
10-day Pop B Clone2	408-3	474388	tesB	SNP	A	G
10-day Pop B Clone2	408-3	485339	acrA	Indel	TAG	T
10-day Pop B Clone2	408-3	515306	qmcA	SNP	A	G
10-day Pop B Clone2	408-3	526916	rhsD	SNP	G	A
10-day Pop B Clone2	408-3	534652	gcl	SNP	A	G
10-day Pop B Clone2	408-3	585191	ompT	SNP	A	G
10-day Pop B Clone2	408-3	662983	dacA	SNP	C	T
10-day Pop B Clone2	408-3	663501	dacA	SNP	G	A
10-day Pop B Clone2	408-3	691864	ybeX-ybeY	SNP	G	A
10-day Pop B Clone2	408-3	751481	ybgQ	SNP	A	G
10-day Pop B Clone2	408-3	771071	mngB-cydA	TRANSPOSTION
10-day Pop B Clone2	408-3	789798	galK	SNP	T	C
10-day Pop B Clone2	408-3	942340	dmsA	SNP	T	C
10-day Pop B Clone2	408-3	980728	mukB	SNP	C	T
10-day Pop B Clone2	408-3	1076997	putA	SNP	C	T
10-day Pop B Clone2	408-3	1080265	putP	SNP	C	G
10-day Pop B Clone2	408-3	1156244	holB	SNP	A	G
10-day Pop B Clone2	408-3	1207806	e-14	INVERSION
10-day Pop B Clone2	408-3	1237979	dadA	SNP	A	G
10-day Pop B Clone2	408-3	1247031	treA	SNP	G	A
10-day Pop B Clone2	408-3	1272181	chaB	SNP	C	A
10-day Pop B Clone2	408-3	1292782	hns	Indel	A	AGCC
10-day Pop B Clone2	408-3	1380885	ycjV	SNP	A	G
10-day Pop B Clone2	408-3	1381270	ycjV	SNP	A	G
10-day Pop B Clone2	408-3	1456302	paaD	SNP	T	C
10-day Pop B Clone2	408-3	1594124	yneO	Indel	G	GC
10-day Pop B Clone2	408-3	1600149	lsrK	SNP	T	C
10-day Pop B Clone2	408-3	1607505	tam	SNP	C	A
10-day Pop B Clone2	408-3	1665756	clcB	SNP	A	T
10-day Pop B Clone2	408-3	1682360	rstA	SNP	C	T
10-day Pop B Clone2	408-3	1714400	gstA	SNP	T	C
10-day Pop B Clone2	408-3	1824645	ves	SNP	G	A
10-day Pop B Clone2	408-3	1839001	ynjD	SNP	A	G
10-day Pop B Clone2	408-3	1856787	ydjH	SNP	C	T
10-day Pop B Clone2	408-3	1857528	ydjI	SNP	T	C
10-day Pop B Clone2	408-3	1900088	yoaE	SNP	A	G
10-day Pop B Clone2	408-3	1992562	pgsA	SNP	A	G
10-day Pop B Clone2	408-3	2029388	yedI-yedA	SNP	A	G
10-day Pop B Clone2	408-3	2040457	yedY	SNP	G	A
10-day Pop B Clone2	408-3	2049319	yeeJ	SNP	T	C
10-day Pop B Clone2	408-3	2066175	yeeH-insH1	SNP	T	C
10-day Pop B Clone2	408-3	2104427	wbbK	SNP	G	A
10-day Pop B Clone2	408-3	2143678	yegE	Indel	TG	T
10-day Pop B Clone2	408-3	2148015	yegD	SNP	T	C
10-day Pop B Clone2	408-3	2170414	insE1	SNP	C	T
10-day Pop B Clone2	408-3	2211791	yehS	SNP	C	T
10-day Pop B Clone2	408-3	2226450	yohD-yohF	SNP	T	C
10-day Pop B Clone2	408-3	2274654	yejB	SNP	C	T
10-day Pop B Clone2	408-3	2310710	apbE	SNP	C	T
10-day Pop B Clone2	408-3	2317025	rcsB-rcsC	SNP	T	C
10-day Pop B Clone2	408-3	2320782	atoS	SNP	G	A
10-day Pop B Clone2	408-3	2355014	glpB	SNP	G	A
10-day Pop B Clone2	408-3	2368679	arnA	SNP	C	T
10-day Pop B Clone2	408-3	2375836	menC	TRANSPOSTION(I)
10-day Pop B Clone2	408-3	2394186	nuoL	SNP	C	T
10-day Pop B Clone2	408-3	2394574	nuoL	SNP	T	C
10-day Pop B Clone2	408-3	2402047	nuoE	SNP	G	T
10-day Pop B Clone2	408-3	2433761	accD	SNP	T	C
10-day Pop B Clone2	408-3	2448012	prmB	SNP	G	A
10-day Pop B Clone2	408-3	2462880	fadL-yfdF	Indel	T	TC
10-day Pop B Clone2	408-3	2464112	yfdF-mlaA	SNP	C	T
10-day Pop B Clone2	408-3	2466385	CPS-53	DELETION		-10199
10-day Pop B Clone2	408-3	2511485	mntH	SNP	T	C
10-day Pop B Clone2	408-3	2539192	cysM	SNP	T	C
10-day Pop B Clone2	408-3	2573919	eutT	SNP	T	C
10-day Pop B Clone2	408-3	2608281	hyfF	SNP	T	C
10-day Pop B Clone2	408-3	2659683	iscA	SNP	G	A
10-day Pop B Clone2	408-3	2664869	yfhR	SNP	G	A
10-day Pop B Clone2	408-3	2672138	hcaD	SNP	T	C
10-day Pop B Clone2	408-3	2760693	yfjJ	SNP	T	C
10-day Pop B Clone2	408-3	2767438	rnlB-yfjP	Indel	A	AC
10-day Pop B Clone2	408-3	2795846	csiR	SNP	T	C
10-day Pop B Clone2	408-3	2858398	mutS	Indel	TGGCGCGCGCTGGCTGAC	T
10-day Pop B Clone2	408-3	2928099	ygdH-sdaC	SNP	G	T
10-day Pop B Clone2	408-3	2966360	ptsP	SNP	T	C
10-day Pop B Clone2	408-3	3056479	fau	SNP	A	G
10-day Pop B Clone2	408-3	3072343	pgk	SNP	C	T
10-day Pop B Clone2	408-3	3134280	yghT	SNP	T	C
10-day Pop B Clone2	408-3	3173080	mdaB	SNP	A	G
10-day Pop B Clone2	408-3	3214100	rpoD	SNP	G	A
10-day Pop B Clone2	408-3	3214325	rpoD	SNP	T	C
10-day Pop B Clone2	408-3	3221365	ygjH-ebgR	SNP	A	G
10-day Pop B Clone2	408-3	3304824	mtr	SNP	G	A
10-day Pop B Clone2	408-3	3306221	deaD	SNP	C	T
10-day Pop B Clone2	408-3	3377065	sspA	TRANSPOSTION
10-day Pop B Clone2	408-3	3384875	argR	SNP	C	T
10-day Pop B Clone2	408-3	3419815	yhdW	SNP	T	C
10-day Pop B Clone2	408-3	3428534	rrsD	SNP	A	G
10-day Pop B Clone2	408-3	3448462	rpsQ	SNP	T	C
10-day Pop B Clone2	408-3	3525681	nudE	SNP	C	T
10-day Pop B Clone2	408-3	3537052	greB	SNP	C	T
10-day Pop B Clone2	408-3	3559908	glpR	Indel	C	CG
10-day Pop B Clone2	408-3	3654494	slp	SNP	G	A
10-day Pop B Clone2	408-3	3665006	gadX	SNP	C	T
10-day Pop B Clone2	408-3	3735053	xylR	SNP	C	T
10-day Pop B Clone2	408-3	3761768	yibF	SNP	G	A
10-day Pop B Clone2	408-3	3766089	rhsA	TRANSPOSTION(I)
10-day Pop B Clone2	408-3	3795610	waaF	SNP	G	A
10-day Pop B Clone2	408-3	3852750	ilvB	SNP	C	T
10-day Pop B Clone2	408-3	3858851	yidK	SNP	G	A
10-day Pop B Clone2	408-3	3882972	dnaA	SNP	G	T
10-day Pop B Clone2	408-3	3884622	rnpA	SNP	C	T
10-day Pop B Clone2	408-3	3921058	atpE	SNP	A	T
10-day Pop B Clone2	408-3	3931176	ravA-kup	Indel	AG	A
10-day Pop B Clone2	408-3	3966741	rho	SNP	C	T
10-day Pop B Clone2	408-3	3980951	yifK	Indel	T	TG
10-day Pop B Clone2	408-3	3983967	aslB	SNP	C	T
10-day Pop B Clone2	408-3	4007654	recQ	SNP	G	A
10-day Pop B Clone2	408-3	4040528	rrfA	SNP	A	C
10-day Pop B Clone2	408-3	4073890	yihV	Indel	TG	T
10-day Pop B Clone2	408-3	4123748	cytR	SNP	G	A
10-day Pop B Clone2	408-3	4181698	rpoB	SNP	A	C
10-day Pop B Clone2	408-3	4183988	rpoB	SNP	A	G
10-day Pop B Clone2	408-3	4185215	rpoB	SNP	A	G
10-day Pop B Clone2	408-3	4293099	nrfE	Indel	T	TG
10-day Pop B Clone2	408-3	4374613	yjeJ-epmB	SNP	T	C
10-day Pop B Clone2	408-3	4398292	mutL	SNP	T	A
10-day Pop B Clone2	408-3	4454080	yjfF	SNP	A	G
10-day Pop B Clone2	408-3	4518004	fecI	SNP	G	A
10-day Pop B Clone2	408-3	4542165	fimE	TRANSPOSTION
10-day Pop B Clone2	408-3	4545070	fimC-fimD	SNP	C	T
10-day Pop B Clone2	408-3	4549878	fimH-gntP	SNP	C	T
10-day Pop B Clone2	408-3	4610234	prfC	SNP	A	G
10-day Pop B Clone2	408-3	4639735	arcA	SNP	C	T

### Sheet: Clones from 100-Day Populations
Clone_Alias	Clone_Name	Mutation Position	Locus	Mut_Type	Reference_Allele	Clone_Allele
100-day Pop A Clone1	503-1	663767	dacA	SNP	T	C
100-day Pop A Clone1	503-1	689047	insH1-lnt	Indel	T	TAATCATGTTTCAATA
100-day Pop A Clone1	503-1	771094	mngB-cydA	TRANSPOSTION(I)		IS5
100-day Pop A Clone1	503-1	1120962	bssS-dinI	SNP	C	T
100-day Pop A Clone1	503-1	1292693	hns	Indel	T	TTCAGCAGTTCGTTCGGGTCAA
100-day Pop A Clone1	503-1	1464384	paaX	Indel	AG	A
100-day Pop A Clone1	503-1	1675395	pntB	SNP	C	A
100-day Pop A Clone1	503-1	2173585	gatC	Indel	C	CCATCA
100-day Pop A Clone1	503-1	2637274	der	SNP	G	A
100-day Pop A Clone1	503-1	2663257	trmJ	SNP	G	A
100-day Pop A Clone1	503-1	2942525	gcvA	Indel	CA	C
100-day Pop A Clone1	503-1	3240830	sstT	SNP	C	T
100-day Pop A Clone1	503-1	3377240	sspA	SNP	T	G
100-day Pop A Clone1	503-1	3560475	glpR	SNP	G	T
100-day Pop A Clone1	503-1	3947531	hdfR	Indel	A	AG
100-day Pop A Clone1	503-1	4528867	sgcQ	SNP	C	T
100-day Pop A Clone1	503-1	4542165	fimE	TRANSPOSTION		IS5
100-day Pop A Clone2	503-3	583283	tfaX-appY	SNP	G	A
100-day Pop A Clone2	503-3	663767	dacA	SNP	T	C
100-day Pop A Clone2	503-3	689047	insH1-lnt	Indel	T	TAATCATGTTTCAATA
100-day Pop A Clone2	503-3	754744	gltA-sdhC	TRANSPOSTION(I)		IS5
100-day Pop A Clone2	503-3	764004	sucC	SNP	G	T
100-day Pop A Clone2	503-3	771094	mngB-cydA	TRANSPOSTION(I)		IS5
100-day Pop A Clone2	503-3	962598	rpsA	SNP	C	G
100-day Pop A Clone2	503-3	1120962	bssS-dinI	SNP	C	T
100-day Pop A Clone2	503-3	1464384	paaX	Indel	AG	A
100-day Pop A Clone2	503-3	1675395	pntB	SNP	C	A
100-day Pop A Clone2	503-3	1802479	thrS	SNP	A	T
100-day Pop A Clone2	503-3	2173585	gatC	Indel	C	CCATCA
100-day Pop A Clone2	503-3	2671789	hcaB	SNP	G	A
100-day Pop A Clone2	503-3	2788766	ygaQ-csiD	TRANSPOSTION		IS5
100-day Pop A Clone2	503-3	3314267	infB	SNP	G	T
100-day Pop A Clone2	503-3	3377240	sspA	SNP	T	G
100-day Pop A Clone2	503-3	3947531	hdfR	Indel	A	AG
100-day Pop A Clone2	503-3	4528867	sgcQ	SNP	C	T
100-day Pop A Clone2	503-3	4542165	fimE	TRANSPOSTION		IS5
100-day Pop B Clone1	508-3	196440	cdsA	SNP	C	T
100-day Pop B Clone1	508-3	689052	insH1-lnt	SNP	A	T
100-day Pop B Clone1	508-3	762733	sucB	SNP	C	A
100-day Pop B Clone1	508-3	763986	sucC	SNP	T	A
100-day Pop B Clone1	508-3	925319	clpA	SNP	G	A
100-day Pop B Clone1	508-3	1077867	putA	SNP	C	T
100-day Pop B Clone1	508-3	1196258	icd-icd' (e14)	DELETION		-15155
100-day Pop B Clone1	508-3	1464256	paaX	TRANSPOSTION		IS1
100-day Pop B Clone1	508-3	1494855	ydcI	TRANSPOSTION		IS1
100-day Pop B Clone1	508-3	1590683	yneL-hipA	TRANSPOSTION(I)		IS2
100-day Pop B Clone1	508-3	1910036	kdgR	TRANSPOSTION		IS2
100-day Pop B Clone1	508-3	1915274	proQ	Indel	T	TG
100-day Pop B Clone1	508-3	2406778	lrhA-alaA	TRANSPOSTION(I)		IS1
100-day Pop B Clone1	508-3	2666090	csiE	Indel	G	GGGTTCCC
100-day Pop B Clone1	508-3	2748608	ypjD	SNP	C	T
100-day Pop B Clone1	508-3	2863683	ygbL	TRANSPOSTION(I)		IS2
100-day Pop B Clone1	508-3	4175118	coaA-thrU	TRANSPOSTION(I)		IS2
100-day Pop B Clone1	508-3	4185501	rpoC	SNP	C	T
100-day Pop B Clone1	508-3	4542165	fimE	TRANSPOSTION		IS5
100-day Pop B Clone2	508-4	196440	cdsA	SNP	C	T
100-day Pop B Clone2	508-4	762733	sucB	SNP	C	A
100-day Pop B Clone2	508-4	763986	sucC	SNP	T	A
100-day Pop B Clone2	508-4	925319	clpA	SNP	G	A
100-day Pop B Clone2	508-4	1077867	putA	SNP	C	T
100-day Pop B Clone2	508-4	1196258	icd-icd' (e14)	DELETION		-15155
100-day Pop B Clone2	508-4	1293311	hns-tdk	TRANSPOSTION(I)		IS1
100-day Pop B Clone2	508-4	1464256	paaX	TRANSPOSTION		IS1
100-day Pop B Clone2	508-4	1494855	ydcI	TRANSPOSTION		IS1
100-day Pop B Clone2	508-4	1590684	yneL-hipA	TRANSPOSTION(I)		IS2
100-day Pop B Clone2	508-4	1637745	gnsB	SNP	T	A
100-day Pop B Clone2	508-4	1915274	proQ	Indel	T	TG
100-day Pop B Clone2	508-4	2406777	lrhA-alaA	TRANSPOSTION(I)		IS1
100-day Pop B Clone2	508-4	2748608	ypjD	SNP	C	T
100-day Pop B Clone2	508-4	3240844	sstT	SNP	G	A
100-day Pop B Clone2	508-4	4168956	rrlB	SNP	C	T
100-day Pop B Clone2	508-4	4175118	coaA-thrU	TRANSPOSTION(I)		IS2
100-day Pop B Clone2	508-4	4185501	rpoC	SNP	C	T
100-day Pop B Clone2	508-4	4542165	fimE	TRANSPOSTION		IS5
