## Supplemental Dataset S2 for "Environment-dependent epistasis shapes adaptation to fluctuating resources"

### Sheet: Table of Contents
Supplementary Dataset 2
1) Mutations in ompF and acr loci for all sequenced 1-Day Population timepoints
2) Mutations in ompF and acr loci for all sequenced 10-Day Population timepoints
3) Mutations in ompF and acr loci for all sequenced 100-Day Population timepoints

### Sheet: 1-day Acr_OmpF_Mutations
Sample	MutClass	Chromosome	Position	Locus	Mut_Type	Ref	AA_Postion	Alt	Day 90	Day 200	Day 300	Day 400	Day 500	Day 600	Day 700	Day 800	Day 900
Sample_101	SNP	NC_000913	484802	acrA	nonsynonymous	S	273	F	0	0	0	0	0	0	0	0.693666	0.412641
Sample_101	SNP	NC_000913	483368	acrB	nonsynonymous	E	346	K	0.0980134	0	0	0	0	0	0	0	0
Sample_101	SNP	NC_000913	481921	acrB	nonsense	L	828	*	0	0	0	0	0	0	0	0.215675	0
Sample_101	INS	NC_000913	484337	acrB	small_indel	(C) 6 to 7	(67/3150 nt)	.	0	0	0	0	0	0	0	1	1
Sample_101	SNP	NC_000913	2589347	acrD	nonsense	Q	585	*	0	0	0	0	0	0	0	0.349528	0.282646
Sample_101	SNP	NC_000913	2590770	acrD/ypfM	intergenic	T	(+62/+37)	T	0	0	0.061739	0.508793	0.611153	0	0.402884	0.179334	0.391875
Sample_101	SNP	NC_000913	3412945	acrS	nonsynonymous	V	174	G	0	0	0	0.0587955	0	0	0	0	0
Sample_101	SNP	NC_000913	986567	ompF	nonsynonymous	E	139	A	0	0	0	0	0	0	0	0.159	0.154776
Sample_101	SNP	NC_000913	987104	ompF/asnS	intergenic	T	(-122/+481)	T	0	0	0	0	0.136361	0	0	0.697082	0.438383
Sample_103	SNP	NC_000913	484883	acrA	nonsynonymous	L	246	P	0.27739	0	0	0	0	0	0	0	0
Sample_103	SNP	NC_000913	485064	acrA	nonsense	K	186	*	0	0.10275	0	0	0	0	0	0	0
Sample_103	DEL	NC_000913	485340	acrA	small_indel	-1bp	(279/1194 nt)	.	0.099956	0	0	0	0	0	0	0	0
Sample_103	DEL	NC_000913	485341	acrA	small_indel	-1bp	(155/1539 nt)	.	0.0999742	0	0	0	0	0	0	0	0
Sample_103	SNP	NC_000913	482010	acrB	nonsynonymous	M	798	I	0.0778098	0	0	0	0	0	0	0	0
Sample_103	SNP	NC_000913	483368	acrB	nonsynonymous	E	346	K	0	0	0	0	0.133232	0.15663	0.509827	0.406977	0.689129
Sample_103	MOB	NC_000913	481307	acrB	mobile_element_insertion	IS1	(3089-3097/3150 nt)	.	0	0.172414	0	0	0	0	0	0	0
Sample_103	MOB	NC_000913	3413533	acrS/acrE	mobile_element_insertion	IS5	(128-136/1470 nt)	.	0	0	0	0.0625	0.484848	0.569892	0	0	0
Sample_103	MOB	NC_000913	794773	acrZ	mobile_element_insertion	IS1	(1-9/150 nt)	.	0	0	0.141667	0.139831	0.102564	0.328571	0.297297	0.454545	0
Sample_103	DEL	NC_000913	987174	ompF/asnS	small_indel	(A) 6 to 5	(1578/1794 nt)	.	0	0	0	0	0	0	0	1	1
Sample_103	MOB	NC_000913	480794	tomB/acrB	mobile_element_insertion	IS5	(-86/+458)	.	0	0	0.245902	0.0628571	0.100917	0	0.435897	0.364929	0.658537
Sample_104	SNP	NC_000913	481592	acrB	nonsynonymous	S	938	P	0	0.617049	0.440017	0.766799	0	0.469997	0.633895	0.627471	0.618482
Sample_104	SNP	NC_000913	483367	acrB	nonsynonymous	E	346	A	0	0.242158	0.321533	0.564542	0.466733	0.0849228	0	0	0
Sample_104	SNP	NC_000913	483945	acrB	nonsynonymous	D	153	E	0	0	0	0	0	0.0526066	0	0	0
Sample_104	SNP	NC_000913	484365	acrB	nonsense	W	13	*	0	0	0	0	0	0.0657086	0	0	0
Sample_104	INS	NC_000913	483723	acrB	small_indel	+C	(681/3150 nt)	.	0.100296	0	0	0	0	0	0	0	0
Sample_104	SNP	NC_000913	2588873	acrD	nonsynonymous	P	427	S	0	0	0	0.0578051	0	0	0	0	0
Sample_104	SNP	NC_000913	3413882	acrE	nonsynonymous	F	7	L	0.0770297	0	0	0	0	0	0	0	0
Sample_104	SNP	NC_000913	3414893	acrE	nonsynonymous	D	344	N	0	0.0997362	0	0	0	0	0	0	0
Sample_104	SNP	NC_000913	3416440	acrF	nonsynonymous	F	470	L	0	0	0	0	0	0	0	0	0.0553923
Sample_104	SNP	NC_000913	3417560	acrF	nonsynonymous	M	843	R	0	0	0	0	0	0.0849042	0	0	0
Sample_104	SNP	NC_000913	3417928	acrF	nonsynonymous	A	966	T	0	0	0	0	0.166497	0	0	0	0
Sample_104	SNP	NC_000913	2587564	narQ/acrD	intergenic	A	(+133/-31)	A	0	0	0	0	0.363678	0.164265	0.439733	0.529735	0.534122
Sample_104	SNP	NC_000913	987104	ompF/asnS	intergenic	T	(-122/+481)	T	0	0	0	0	0.250239	0	?	0	0
Sample_106	INS	NC_000913	484330	acrB	small_indel	#NAME?	(74/3150 nt)	.	0	0	0	0	0	0	0	0.377	0
Sample_106	INS	NC_000913	484337	acrB	small_indel	(C) 6 to 7	(67/3150 nt)	.	1	0	0	1	0	0	0	1	0
Sample_106	INS	NC_000913	484337	acrB	small_indel	(C) 6 to 9	(67/3150 nt)	.	0	0	0	0	0	0	0	0	0.504245
Sample_106	DEL	NC_000913	482533	acrB	small_indel	-1bp	(73/3150 nt)	.	0.0677819	0	0	0	0	0	0	0	0
Sample_106	DEL	NC_000913	484331	acrB	small_indel	-1bp	(+219/+97)	.	0	0	0	0	0	0	0	0.3544	0
Sample_106	SNP	NC_000913	2587688	acrD	nonsynonymous	V	32	I	0	0	0	0	0	0	0	0	0.210055
Sample_106	SNP	NC_000913	2588379	acrD	nonsynonymous	L	262	Q	0	0	0	0	0	0	0	0	0.138603
Sample_108	MOB	NC_000913	481278	acrB	mobile_element_insertion	IS1	(3118-3126/3150 nt)	.	0	0	0	0.136364	0	0.346008	0	0.165517	0.132867
Sample_108	SNP	NC_000913	2590587	acrD	nonsynonymous	H	998	R	0.141885	0	0	0	0	0	0	0	0
Sample_108	MOB	NC_000913	794798	acrZ	mobile_element_insertion	IS2	(26-30/150 nt)	.	0	0	0.228856	0	0	0	0	0	0
Sample_108	SNP	NC_000913	986567	ompF	nonsynonymous	E	139	A	0	D	0	0	0	0.356732	0	0	0
Sample_108	DEL	NC_000913	986561	ompF	small_indel	-18bp	(-192/+411)	.	0	0.0660132	0	0	0	0	0	0	0
Sample_108	DEL	NC_000913	987174	ompF/asnS	small_indel	(A) 6 to 5	(-107/+27)	.	0	0	0	1	0	0	0	1	1
Sample_108	MOB	NC_000913	481226	tomB/acrB	mobile_element_insertion	IS1	(-518/+20)	.	0	0	0.339326	0.482143	0	0.939394	0.7	0.676768	0.71368
Sample_109	SNP	NC_000913	483368	acrB	nonsynonymous	E	346	K	0.428483	0	0	0	0	0	0	0	0
Sample_109	DEL	NC_000913	484337	acrB	small_indel	(C) 6 to 5	(+48/+6)	.	0	0	0	0	0	0	0	1	1
Sample_109	SNP	NC_000913	2589716	acrD	nonsynonymous	N	708	H	0	0	0	0	0	0.106254	0.615293	0.45294	0.592334
Sample_109	SNP	NC_000913	3412949	acrS	nonsynonymous	I	173	L	0	0	0	0.177002	0	0.405045	0	0	0
Sample_109	SNP	NC_000913	986567	ompF	nonsynonymous	E	139	A	0	0	0	0.166651	0	0	0	0	0
Sample_109	SNP	NC_000913	986579	ompF	nonsynonymous	D	135	A	0	0	0	0	0	0.081656	0	0.526261	0.765895
Sample_109	SNP	NC_000913	987104	ompF/asnS	intergenic	T	(-122/+481)	T	0	0	0	0	0	0	?	0.507763	?
Sample_111	SNP	NC_000913	484883	acrA	nonsynonymous	L	246	P	0.240092	0.349236	0.0723901	0	0	0	0	0	0
Sample_111	DEL	NC_000913	485340	acrA	small_indel	-1bp	(279/1194 nt)	.	0.0740447	0	0	0	0	0	0	0	0
Sample_111	DEL	NC_000913	485341	acrA	small_indel	-1bp	(655/1677 nt)	.	0.0740595	0	0	0	0	0	0	0	0
Sample_111	SNP	NC_000913	481339	acrB	nonsynonymous	V	1022	A	0	0	0	0	0	0	0.163275	0.129348	0.0579805
Sample_111	SNP	NC_000913	482010	acrB	nonsynonymous	M	798	I	0	0.078383	0	0	0.379187	0	0.398557	0.375459	0.0644078
Sample_111	SNP	NC_000913	482101	acrB	nonsynonymous	V	768	G	0	0	0	0	0	0.182876	0	0	0
Sample_111	SNP	NC_000913	482350	acrB	nonsynonymous	I	685	S	0	0	0	0	0	0	0.0904312	0	0
Sample_111	SNP	NC_000913	482748	acrB	nonsynonymous	M	552	I	0	0	0	0.307588	0.160594	0	0.355243	0.257416	0.123867
Sample_111	SNP	NC_000913	483082	acrB	nonsynonymous	A	441	V	0	0	0	0	0	0.221677	0.149022	0.155085	0
Sample_111	SNP	NC_000913	484082	acrB	nonsense	Q	108	*	0	0	0	0	0	0.134442	0.179984	0.186451	0.0866594
Sample_111	INS	NC_000913	484337	acrB	small_indel	(C) 6 to 7	(67/3150 nt)	.	0	0	0	0	0	0	0	0	1
Sample_111	SNP	NC_000913	2589164	acrD	nonsynonymous	E	524	K	0	0	0	0	0.0928178	0	0	0	0
Sample_111	SNP	NC_000913	2589900	acrD	nonsynonymous	V	769	A	0	0	0	0	0	0	0	0.173256	0
Sample_111	SNP	NC_000913	2590142	acrD	nonsynonymous	P	850	S	0	0	0	?	0.225681	0.240288	0.341741	0.333436	0.122974
Sample_111	SNP	NC_000913	3414891	acrE	nonsynonymous	G	343	D	0	0	0	0	0	0	0.188036	0	0
Sample_111	DEL	NC_000913	3415047	acrF	small_indel	(T) 6 to 5	(+67/-82)	.	0	0	0	0	0	1	0	0	1
Sample_111	SNP	NC_000913	3413516	acrS/acrE	intergenic	G	(-51/-348)	G	0	0	0	0	0	0	0	0	0.0521655
Sample_111	SNP	NC_000913	794888	acrZ	nonsynonymous	V	39	A	0	0.113312	0	0	0	0	0	0	0
Sample_111	SNP	NC_000913	987104	ompF/asnS	intergenic	T	(-122/+481)	T	0	0	0	0	0.281471	0.452036	0.377059	0.397504	0.638536
Sample_112	SNP	NC_000913	481375	acrB	nonsynonymous	G	1010	E	0	0.237001	0	0	0	0	0	0	0
Sample_112	SNP	NC_000913	482887	acrB	nonsynonymous	G	506	V	0	0	0	0	0	0	0	0	0.0658417
Sample_112	SNP	NC_000913	483286	acrB	nonsynonymous	P	373	L	0	0	0.17483	0	?	0	0	0	0
Sample_112	SNP	NC_000913	484370	acrB	nonsynonymous	A	12	T	0	0	0	0	0	0	0.474994	0.363512	0.271238
Sample_112	SNP	NC_000913	481916	acrB	nonsense	Q	830	*	0	0	0	0.588254	0.399923	0	0.563961	0.493799	0.40538
Sample_113	MOB	NC_000913	485666	acrA/acrR	mobile_element_insertion	IS2	(-47/-91)	.	0	0.106796	0	0.219653	0.117371	?	0	0	0
Sample_113	SNP	NC_000913	481441	acrB	nonsynonymous	P	988	L	0	0.685432	0.74727	0	0.716866	0	0.762262	0.785067	0.744147
Sample_113	SNP	NC_000913	3414716	acrE	nonsynonymous	T	285	A	0	0	0	0	0	0	0	0.298513	0.147691
Sample_113	SNP	NC_000913	3416440	acrF	nonsynonymous	F	470	L	0	0	0	0	0.0582919	0.533487	0.597023	0.583972	0.281246
Sample_113	SNP	NC_000913	987104	ompF/asnS	intergenic	T	(-122/+481)	T	0	0	0	0	0	0	0	0.181019	0.524127
Sample_115	SNP	NC_000913	481628	acrB	nonsynonymous	Y	926	H	0	0	0	0	0	0	0	0	0.104521
Sample_115	SNP	NC_000913	483407	acrB	nonsynonymous	V	333	M	0	0	0	0	0	0.228685	0.307607	0.335373	0.550944
Sample_115	MOB	NC_000913	483360	acrB	mobile_element_insertion	IS1	(1036-1044/3150 nt)	.	0.0804598	0.151079	0.313433	0.533333	0.490909	0.561905	0.493976	0.388704	0.401709
Sample_115	SNP	NC_000913	2590401	acrD	nonsynonymous	S	936	L	0	0	0	0	0	0	0.104982	0	0
Sample_115	SNP	NC_000913	3414786	acrE	nonsynonymous	P	308	L	0	0	0.075345	0	0	0	0	0	0
Sample_115	SNP	NC_000913	485963	acrR	nonsynonymous	S	68	F	0	0	0	0	0	0	0	0	0.117825
Sample_116	SNP	NC_000913	485142	acrA	nonsynonymous	A	160	T	0	0	0	0	0	0	0	0.385576	0
Sample_116	MOB	NC_000913	485485	acrA	mobile_element_insertion	IS2	(131-135/1194 nt)	.	0	0	0	0	0	0	0	0	0.480226
Sample_116	MOB	NC_000913	485676	acrA/acrR	mobile_element_insertion	IS1	(-57/-78)	.	0	0	0	0	0	0	0	0	0.309524
Sample_116	SNP	NC_000913	481318	acrB	nonsynonymous	V	1029	A	0	0	0	0	0.110999	0.485993	?	0.278586	0
Sample_116	SNP	NC_000913	483182	acrB	nonsynonymous	D	408	N	0.202375	0.227903	0	0	0	0.130147	0	0.119407	0
Sample_116	SNP	NC_000913	483253	acrB	nonsynonymous	A	384	V	0	0.287488	0.296224	0	0.579274	0.392551	?	0.570853	0
Sample_116	INS	NC_000913	484331	acrB	small_indel	#NAME?	(73/3150 nt)	.	0	0.770225	0.769135	0	0.765998	0.704648	0	0	0
Sample_116	INS	NC_000913	484331	acrB	small_indel	#NAME?	(73/3150 nt)	.	0	0	0	0	0	0	0.858027	0	0
Sample_116	INS	NC_000913	484337	acrB	small_indel	(C) 6 to 9	(67/3150 nt)	.	0	0	0	0	0	0	0	0.781621	0
Sample_116	SNP	NC_000913	2588130	acrD	nonsynonymous	G	179	V	0	0	0	0	0	0	0	0.0713396	0
Sample_116	SNP	NC_000913	3417313	acrF	nonsynonymous	F	761	L	0	0.170346	0.363579	0.500026	0.372653	0.474109	0	0.289197	0
Sample_116	SNP	NC_000913	986567	ompF	nonsynonymous	E	139	G	0	0	0	0	0	0	0.480235	0.628611	0
Sample_118	SNP	NC_000913	484809	acrA	nonsynonymous	T	271	A	0.0863175	0	0	0.23252	0.377297	0.420627	0.372867	0.559049	0
Sample_118	SNP	NC_000913	485142	acrA	nonsynonymous	A	160	T	0	0	0	0	0	0	0	0	0.439786
Sample_118	SNP	NC_000913	481318	acrB	nonsynonymous	V	1029	A	0	0	0	0	0	0	0	0	0.279163
Sample_118	SNP	NC_000913	482342	acrB	nonsynonymous	A	688	T	0	0	0	0	0	0.159275	0	0	0
Sample_118	SNP	NC_000913	483253	acrB	nonsynonymous	A	384	V	0	0	0	0	0	0	0	0	0.594357
Sample_118	INS	NC_000913	484331	acrB	small_indel	#NAME?	(73/3150 nt)	.	0	0	0	0	0.416893	0	0	0	0
Sample_118	INS	NC_000913	484337	acrB	small_indel	(C) 6 to 9	(67/3150 nt)	.	0	0	0	0	0	0	0	0	0.815302
Sample_118	SNP	NC_000913	2588591	acrD	nonsynonymous	V	333	I	0	0	0	0.265683	0.353939	0.476126	0.39957	0.49317	0
Sample_118	SNP	NC_000913	3416941	acrF	nonsynonymous	N	637	D	0	0	0	0	0	0	0	0.0855207	0
Sample_118	SNP	NC_000913	3417313	acrF	nonsynonymous	F	761	L	0	0	0	0	0	0	0	0	0.292368
Sample_118	SNP	NC_000913	986567	ompF	nonsynonymous	E	139	G	0	0	0	0	0	0	0	?	0.632133
Sample_118	SNP	NC_000913	986567	ompF	nonsynonymous	E	139	A	0	0	0	0	0.234734	0.154086	0.320189	0.514821	0
Sample_118	SNP	NC_000913	987104	ompF/asnS	intergenic	T	(-122/+481)	T	0	0	0	0.193202	0.465431	0.398236	0	0.447113	0
Sample_118	SNP	NC_000913	987372	ompF/asnS	intergenic	A	(-390/+213)	A	0	0	0	0	0	0	0	0	0.153344
Sample_120	SNP	NC_000913	484740	acrA	nonsynonymous	R	294	C	0	0	0.192066	0.436718	0.272597	0.298911	0.199814	0.53866	0.230746
Sample_120	DEL	NC_000913	484337	acrB	small_indel	(C) 6 to 5	(-192/+411)	.	0	0	0	0	0	0	0	0	1
Sample_120	SNP	NC_000913	986580	ompF	nonsynonymous	D	135	N	0	0	0	0	0	0	0	0.0543618	0.129436
Sample_120	DEL	NC_000913	987174	ompF/asnS	small_indel	(A) 6 to 5	(658/960 nt)	.	0	0	0	0	0	0	0	1	0
Sample_121	DEL	NC_000913	485340	acrA	small_indel	-1bp	(279/1194 nt)	.	0	0	0	?	0.130204	0.176449	0.229487	0.0605578	0.177523
Sample_121	DEL	NC_000913	485341	acrA	small_indel	-1bp	(2086/3363 nt)	.	0	0	0	?	0.132057	0.176457	0.229503	0.0605831	0.180141
Sample_121	SNP	NC_000913	481690	acrB	nonsynonymous	V	905	A	0	0	0	?	0	0.0580254	0.152687	0	0.0960217
Sample_121	SNP	NC_000913	482863	acrB	nonsynonymous	G	514	D	0	0	0	?	0.494894	0.358606	0	0.123085	0
Sample_121	INS	NC_000913	484337	acrB	small_indel	(C) 6 to 7	(67/3150 nt)	.	0	0	0	?	0	0	0	1	1
Sample_121	DEL	NC_000913	3414209	acrE	small_indel	-3bp	(726/903 nt)	.	0	0	0	?	0.402569	0.471799	0	0	0
Sample_121	DEL	NC_000913	3414218	acrE	small_indel	(GCC) 4 to 3	(1254/1455 nt)	.	0	0	0	?	0	0	0	0.0718661	0.0609941
Sample_121	SNP	NC_000913	3415519	acrF	nonsynonymous	K	163	Q	0	0	0	?	0	0	0	0.144372	0
Sample_121	SNP	NC_000913	3416793	acrF	nonsynonymous	Q	587	H	0	0	0	?	0	0.314275	0	0.0615273	0
Sample_121	SNP	NC_000913	3417986	acrF	nonsynonymous	V	985	A	0	0	0	?	0	0	0	0.0641503	0
Sample_121	SNP	NC_000913	3413079	acrS	nonsynonymous	I	129	M	0	0	0.0591621	?	0	0	0	0	0
Sample_121	SNP	NC_000913	794738	modE/acrZ	intergenic	T	(-94/-35)	T	0	0	0	?	0	0	0	0.0611305	0.064301
Sample_121	SNP	NC_000913	986567	ompF	nonsynonymous	E	139	A	0	0	0	?	0.0783978	0.214909	0.60841	0.539498	0.568207
Sample_121	SNP	NC_000913	987104	ompF/asnS	intergenic	T	(-122/+481)	T	0	0	0	?	0.140138	0.240061	0.593871	0.680072	0.629611
Sample_123	DEL	NC_000913	485340	acrA	small_indel	-1bp	(279/1194 nt)	.	0	0.0780716	0.0971746	0	0	0	0	0	0
Sample_123	DEL	NC_000913	485341	acrA	small_indel	-1bp	(683/1677 nt)	.	0	0.0780907	0.0985622	0	0	0	0	0	0
Sample_123	INS	NC_000913	484331	acrB	small_indel	+C	(73/3150 nt)	.	0	0	0	0	0	1	0	0	0
Sample_123	INS	NC_000913	484337	acrB	small_indel	(C) 6 to 7	(67/3150 nt)	.	0	0	0	0	0	0	0	1	1
Sample_123	SNP	NC_000913	3417124	acrF	nonsynonymous	R	698	S	0	0	0	0	0	0	0	0	0.051177
Sample_123	SNP	NC_000913	3417672	acrF	nonsynonymous	F	880	L	0	0	0	0	0	0	0.109437	0.116168	0
Sample_123	SNP	NC_000913	3418118	acrF	nonsynonymous	R	1029	L	0	0.0554318	0.208035	0.066618	0	0	0	0	0
Sample_123	SNP	NC_000913	486431	acrR/mscK	intergenic	T	(+23/-105)	T	0	0	0	0.132333	0.494178	?	0.185687	0.663946	0.322049
Sample_123	SNP	NC_000913	986283	ompF	nonsynonymous	E	234	K	0	0	0	0	0	0	0.58216	0.227573	0.402381
Sample_123	SNP	NC_000913	986526	ompF	nonsynonymous	G	153	R	0	0	0	0	0	0	0.0931406	0	0.133797
Sample_123	SNP	NC_000913	986567	ompF	nonsynonymous	E	139	G	0	0.0534778	0	0.184124	0.0684557	0	0	0	0.11056
Sample_123	SNP	NC_000913	986567	ompF	nonsynonymous	E	139	A	0	0	0	0	0	0.349827	0.0769935	0.0890312	0
Sample_123	SNP	NC_000913	987104	ompF/asnS	intergenic	T	(-122/+481)	T	0	0.437214	0.118473	0.184929	0	?	0	0	0
Sample_123	SNP	NC_000913	987104	ompF/asnS	intergenic	T	(-122/+481)	T	0	0	0	0	0.553943	?	0.151087	0.607346	0.21616
Sample_123	DEL	NC_000913	987008	ompF/asnS	small_indel	(T) 8 to 7	(231/1191 nt)	.	0	0	0	0	0	?	0	1	0
Sample_123	MOB	NC_000913	480890	tomB/acrB	mobile_element_insertion	IS5	(-182/+361)	.	0	0	0.145299	0.0643275	0	?	0	0	0
Sample_124	SNP	NC_000913	481583	acrB	nonsynonymous	N	941	H	0	0	0	?	0.782543	0.454642	0.38176	0.449447	0.412074
Sample_124	SNP	NC_000913	483364	acrB	nonsynonymous	A	347	E	0	0	0.257025	?	0	?	0.290876	0.409686	0.455049
Sample_124	SNP	NC_000913	481812	acrB	nonsense	Y	864	*	0	0.0983086	0	?	0	0	0	0	0
Sample_124	MOB	NC_000913	482077	acrB	mobile_element_insertion	IS1	(2320-2327/3150 nt)	.	0	0.0766423	0	?	0	0	0	0	0
Sample_124	SNP	NC_000913	794740	modE/acrZ	intergenic	A	(-96/-33)	A	0	0	0	?	0.296215	?	0	0	0
Sample_124	SNP	NC_000913	986568	ompF	nonsynonymous	E	139	K	0	0	0	?	0	0	0	0.199852	0.160816
Sample_124	SNP	NC_000913	987220	ompF/asnS	intergenic	T	(-238/+365)	T	0	0	0	?	0.283894	?	0	0	0
Sample_124	MOB	NC_000913	987229	ompF/asnS	mobile_element_insertion	IS1	(-247/+348)	.	0	0	0	?	0	?	0.491525	0.426752	0.403156
Sample_124	DEL	NC_000913	987174	ompF/asnS	small_indel	(A) 6 to 5	(704/1299 nt)	.	0	0	0	?	0	?	0	1	0

### Sheet: 10-day Acr_OmpF_Mutations
Sample	MutType	Chrom	Position	Gene	Effect	Ref	AA	Alt	Day90	Day200	Day300	Day400	Day500	Day600	Day700	Day800	Day900
Sample_401	SNP	NC_000913	483183	acrB	nonsynonymous	D	407	E	0	0	0	0.0847507	0.557642	0.391458	0.69829	0.356215	0.382918
Sample_401	SNP	NC_000913	483376	acrB	nonsynonymous	T	343	R	0	0	0	0	0.484418	0.54826	0.319785	0.556665	0.494669
Sample_401	SNP	NC_000913	986567	ompF	nonsynonymous	E	139	G	0	0	0	0	0.423648	0.4137	0.625856	0.341141	0.443192
Sample_401	SNP	NC_000913	986580	ompF	nonsynonymous	D	135	N	0	0	0	0	0.414917	0.413848	0.652388	0.363744	0.510479
Sample_403	SNP	NC_000913	485037	acrA	nonsynonymous	V	195	I	0	0	0	0	0.0563293	0	0	0.439018	0.510752
Sample_403	SNP	NC_000913	481450	acrB	nonsynonymous	G	985	A	0	0.218541	0	0	0	0	0	0	0
Sample_403	SNP	NC_000913	483206	acrB	nonsynonymous	L	400	F	0	0	0	0.920639	0.0787649	0	0	0.30529	0.542436
Sample_403	SNP	NC_000913	483367	acrB	nonsynonymous	E	346	G	0	0	0	0	0.3183	0	0	0	0
Sample_403	SNP	NC_000913	483368	acrB	nonsynonymous	E	346	K	0	0	0	0	0	0	0	0.531799	0.410618
Sample_403	SNP	NC_000913	986567	ompF	nonsynonymous	E	139	A	0	0	0	0.1591	0.319167	0	1	0.564873	0.437035
Sample_403	SNP	NC_000913	986579	ompF	nonsynonymous	D	135	G	0	0	0.424487	0	0	0	0	0	0
Sample_403	SNP	NC_000913	986580	ompF	nonsynonymous	D	135	N	0	0	0	0	0	0	?	0.585652	0.465637
Sample_404	SNP	NC_000913	483343	acrB	nonsynonymous	V	354	G	0.142949	0.344963	0.510356	0.568359	0.585209	0	?	0.930108	0.937743
Sample_404	SNP	NC_000913	481324	acrB	nonsynonymous	V	1027	A	0	0	0.102422	0	0	0	0	0	0
Sample_404	SNP	NC_000913	481568	acrB	nonsynonymous	V	946	I	0	0	0.108488	0	0	0	0	0	0
Sample_404	SNP	NC_000913	481616	acrB	nonsynonymous	G	930	C	0	0.0809937	0	0	0	0	0	0	0
Sample_404	SNP	NC_000913	481616	acrB	nonsynonymous	G	930	S	0	0	0	0	0	0	0	0.104812	0
Sample_404	SNP	NC_000913	481618	acrB	nonsynonymous	V	929	A	0	0.152467	0.647036	0.379103	0.428684	0.23337	?	0.105742	0.0508213
Sample_404	SNP	NC_000913	482827	acrB	nonsynonymous	H	526	R	0	0.0724454	0	0	0	0	0	0	0
Sample_404	SNP	NC_000913	483880	acrB	nonsynonymous	V	175	A	0	0	0	0	0.0516605	0	?	0	0
Sample_404	SNP	NC_000913	484310	acrB	nonsynonymous	V	32	M	0	0	0.126187	0.0896907	0.250441	0	?	0.0773392	0
Sample_404	SNP	NC_000913	2587935	acrD	nonsynonymous	A	114	V	0	0	0	0.211573	0.0610223	0	0	0	0
Sample_404	SNP	NC_000913	2588201	acrD	nonsynonymous	V	203	I	0	0	0	0	0.147117	0	0	0	0
Sample_404	SNP	NC_000913	2589794	acrD	nonsynonymous	A	734	T	0	0	0.142674	0	0.130565	0	0	0	0
Sample_404	SNP	NC_000913	2590562	acrD	nonsynonymous	T	990	A	0	0	0	0	0.152339	0	0	0	0
Sample_404	SNP	NC_000913	3414003	acrE	nonsynonymous	A	47	V	0	0	0	0.178417	0	0	?	0	0
Sample_404	SNP	NC_000913	3414612	acrE	nonsynonymous	G	250	D	0	0	0	0	0	0.129573	0	0	0
Sample_404	SNP	NC_000913	3414762	acrE	nonsynonymous	V	300	A	0	0	0	0	0.105291	0	0	0	0
Sample_404	SNP	NC_000913	3415589	acrF	nonsynonymous	I	186	T	0	0	0	0	0.093852	0	0	0	0
Sample_404	SNP	NC_000913	3416372	acrF	nonsynonymous	M	447	T	0	0	0.105199	0	0	0	0	0	0
Sample_404	SNP	NC_000913	3417188	acrF	nonsynonymous	G	719	D	0	0	0	0.296179	0	0	0	0	0
Sample_404	SNP	NC_000913	486157	acrR	nonsynonymous	L	133	I	0	0	0.0568838	0	0	0	?	0	0
Sample_404	SNP	NC_000913	486440	acrR/mscK	intergenic	C	(+32/-96)	C	0	0	0	0	0.201352	0	?	0	0
Sample_404	SNP	NC_000913	3413734	acrS/acrE	intergenic	T	(-269/-130)	T	0	0	0	0	0.316092	0	?	0	0
Sample_404	SNP	NC_000913	986567	ompF	nonsynonymous	E	139	G	0	0	0.462852	0.705938	0.64306	0	0.600161	0.922719	1
Sample_404	SNP	NC_000913	986580	ompF	nonsynonymous	D	135	N	0	0	0.137564	0.730719	0.649596	0	0.599967	0.91894	1
Sample_404	SNP	NC_000913	986738	ompF	nonsynonymous	Q	82	R	0	0	0	0	0.379453	0.221886	?	0.158	0.263625
Sample_404	SNP	NC_000913	986803	ompF	nonsynonymous	M	60	I	0	0	0	0	0	0	0	0	0.73198
Sample_406	DEL	NC_000913	485340	acrA	small_indel	-1bp	(279/1194 nt)	.	0	0	0	0	0	0	0.706511	0.913634	0.898956
Sample_406	DEL	NC_000913	485341	acrA	small_indel	-1bp	(481/4281 nt)	.	0	0	0	0	0	0	0.706877	1	0.899127
Sample_406	SNP	NC_000913	481357	acrB	nonsynonymous	V	1016	A	0	0	0	0	0.106301	0	0	0	0
Sample_406	SNP	NC_000913	481739	acrB	nonsynonymous	A	889	T	0	0	0	0	0.137729	0	0	0	0
Sample_406	SNP	NC_000913	482771	acrB	nonsynonymous	Y	545	H	0	0	0	0	0.300877	0	1	1	1
Sample_406	SNP	NC_000913	483352	acrB	nonsynonymous	V	351	A	0	0	0.500081	0.844563	0.575288	1	0.0912409	0	0
Sample_406	SNP	NC_000913	2589884	acrD	nonsynonymous	G	764	S	0	0	0	0	0	0	0	0	0.132917
Sample_406	SNP	NC_000913	794873	acrZ	nonsynonymous	N	34	S	0	0	0.0749183	0.124904	0.175266	0	0	0	0
Sample_406	SNP	NC_000913	986567	ompF	nonsynonymous	E	139	G	0	0.163377	0	0	0.250021	0	1	1	1
Sample_406	SNP	NC_000913	986579	ompF	nonsynonymous	D	135	G	0	0	0	0	0	0	0.920843	0	0
Sample_406	SNP	NC_000913	986580	ompF	nonsynonymous	D	135	N	0	0	0	0	0.255831	0	1	0	0
Sample_406	SUB	NC_000913	986579	ompF	small_indel	2bp +CT	.	.	0	0	0	0	0	0	0	1	1
Sample_406	SNP	NC_000913	481114	tomB/acrB	intergenic	C	(-406/+140)	C	0	0	0	0.0586724	0	?	0	0	0
Sample_408	DEL	NC_000913	485340	acrA	small_indel	-1bp	(279/1194 nt)	.	0	0	0.324531	0	0.63502	0.636357	0	0.478	0.429812
Sample_408	DEL	NC_000913	485341	acrA	small_indel	-1bp	(272-273/1194 nt)	.	0	0	0.324545	0	0.635028	0.63636	0	0.478009	0.429816
Sample_408	DEL	NC_000913	485347	acrA	small_indel	(GA) 4 to 3	(-11/-131)	.	0	0	0	1	0	0	0	0	0
Sample_408	DEL	NC_000913	485630	acrA/acrR	small_indel	-1bp	(570/1293 nt)	.	0	0	0	0	0.168993	0	0	0.446705	0.496682
Sample_408	SNP	NC_000913	482035	acrB	nonsynonymous	Y	790	C	0	0	0	0	0.287976	0.680431	0.640162	0.404443	0.368972
Sample_408	SNP	NC_000913	483182	acrB	nonsynonymous	D	408	N	0	0	0.205337	0	0	0	0	0	0
Sample_408	SNP	NC_000913	2590283	acrD	nonsynonymous	F	897	L	0	0	0	0	0	0	0	0	0.0567083
Sample_408	SNP	NC_000913	3417548	acrF	nonsynonymous	A	839	V	0	0	0	0	0	0	0.199712	0.247593	0.082088
Sample_408	SNP	NC_000913	3413215	acrS	nonsynonymous	D	84	G	0	0	0	0	0	0	0	0	0.090353
Sample_408	SNP	NC_000913	985753	aspC/ompF	intergenic	G	(-44/+141)	G	0	0	0	0	0	0	0	0	0.497902
Sample_408	SNP	NC_000913	986567	ompF	nonsynonymous	E	139	V	0	0	0.0713964	0	0.263911	0.199928	0	0.484828	0.435563
Sample_408	SNP	NC_000913	986580	ompF	nonsynonymous	D	135	N	0	0	0	0	0.270207	0	0	0.517981	0.425688
Sample_408	SNP	NC_000913	986858	ompF	nonsynonymous	L	42	R	0	0	0.182778	0	0	0	0	0	0
Sample_408	SNP	NC_000913	480715	tomB/acrB	intergenic	T	(-7/+539)	T	0	0	0	0	0.427583	?	0	0	0
Sample_408	SNP	NC_000913	480745	tomB/acrB	intergenic	C	(-37/+509)	C	0	0	0.0741172	0	0.451171	?	0	0.0819035	0
Sample_408	SNP	NC_000913	480975	tomB/acrB	intergenic	C	(-267/+279)	C	0	0	0	0	0	?	0	0.059381	0
Sample_409	SNP	NC_000913	481603	acrB	nonsynonymous	T	934	I	0	0	0	0	0	0	0	0.120992	0
Sample_409	SNP	NC_000913	483206	acrB	nonsynonymous	L	400	F	0	0	0	0	0.369899	0.461533	0.222047	0.09447	0.35346
Sample_409	SNP	NC_000913	483406	acrB	nonsynonymous	V	333	A	0	0	0	0	0.302669	0.6672	0.728204	0.728458	0.546175
Sample_409	SNP	NC_000913	2589983	acrD	nonsynonymous	V	797	M	0	0	0.351528	0	0.230392	0	0	0.146378	0
Sample_409	SNP	NC_000913	3415454	acrF	nonsynonymous	G	141	D	0	0	0	0	0.254746	0.571352	0	0.707644	0.524093
Sample_409	SNP	NC_000913	3416824	acrF	nonsynonymous	L	598	M	0	0	0	0	0.217599	0.683542	0.696479	0.701657	0.54231
Sample_409	SNP	NC_000913	3416954	acrF	nonsynonymous	N	641	S	0	0	0	0	0.219033	0.210589	0	0.124455	0
Sample_409	SNP	NC_000913	986549	ompF	nonsynonymous	A	145	V	0	0	0	0	0	0	0	0	0.161432
Sample_409	SNP	NC_000913	986567	ompF	nonsynonymous	E	139	G	0	0	0.271454	0	0.46957	0.562552	0	0.139873	0.372439
Sample_409	SNP	NC_000913	986580	ompF	nonsynonymous	D	135	N	0	0	0	0	0.334759	0.571484	0	0.145494	0.396086
Sample_411	DEL	NC_000913	485340	acrA	small_indel	-1bp	(279/1194 nt)	.	0	0	0	0	0	0	0.260849	0.371333	0.246359
Sample_411	DEL	NC_000913	485341	acrA	small_indel	-1bp	(528/645 nt)	.	0	0	0	0	0	0	0.260857	0.374994	0.246365
Sample_411	SNP	NC_000913	482771	acrB	nonsynonymous	Y	545	H	0.148942	0.433401	0.300597	0	1	1	1	1	1
Sample_411	SNP	NC_000913	481481	acrB	nonsynonymous	I	975	L	0.216376	0	0	0	0	0	0	0	0
Sample_411	SNP	NC_000913	481928	acrB	nonsynonymous	E	826	K	0	0	0	0	0	0	0	0.244239	0.0775108
Sample_411	SNP	NC_000913	483328	acrB	nonsynonymous	L	359	R	0	0.426665	0.699414	0	0	0	0	0	0
Sample_411	SNP	NC_000913	2589726	acrD	nonsynonymous	L	711	P	0	0	0	0	0	0	0	0.401278	0.251269
Sample_411	SNP	NC_000913	3417735	acrF	nonsynonymous	M	901	I	0	0	0	0	0	0	0	0	0.052187
Sample_411	SNP	NC_000913	794925	acrZ/modA	intergenic	C	(+3/-164)	C	0	0	0	0	0.333372	0.284406	0	0.432363	0.277622
Sample_411	SNP	NC_000913	986567	ompF	nonsynonymous	E	139	G	0	0.241281	0	0	0	0.390385	0.430726	0.385712	0.248002
Sample_411	SNP	NC_000913	986567	ompF	nonsynonymous	E	139	A	0	0	0.533668	0	0	0	?	0	0
Sample_411	SNP	NC_000913	986579	ompF	nonsynonymous	D	135	G	0	0	0.456579	0	0.0730829	0	0.454375	0.412287	0.227881
Sample_411	SNP	NC_000913	986853	ompF	nonsynonymous	Y	44	D	0	0.313365	0	0	0	0	0	0	0
Sample_412	SNP	NC_000913	481504	acrB	nonsynonymous	A	967	V	0	0	0	1	0.113481	0.31305	0	0.51079	0.730181
Sample_412	SNP	NC_000913	481615	acrB	nonsynonymous	G	930	V	0	0	0	0	0.756011	0.649199	0	0.40148	0.284532
Sample_412	SNP	NC_000913	482960	acrB	nonsynonymous	V	482	I	0	0	0	0	0	0.0603461	0	0	0
Sample_412	INS	NC_000913	483702	acrB	small_indel	#NAME?	(702/3150 nt)	.	0.152781	0	0	0	0	0	0	0	0
Sample_412	DEL	NC_000913	482944	acrB	small_indel	-8bp	(440-442/1377 nt)	.	0	0	0.142857	0	0	0	0	0	0
Sample_412	SNP	NC_000913	794686	modE/acrZ	intergenic	C	(-42/-87)	C	0	0.0867987	0	0	0	0	0	0	0
Sample_412	SNP	NC_000913	986567	ompF	nonsynonymous	E	139	G	0	0	0	0	0.683251	0.664927	0	0.569679	0.326563
Sample_412	SNP	NC_000913	986580	ompF	nonsynonymous	D	135	N	0	0	0	0	0	0	0	0.49093	0.343452
Sample_413	SNP	NC_000913	481504	acrB	nonsynonymous	A	967	V	0	0	0.197311	0	0	0	0	0	0
Sample_413	SNP	NC_000913	482731	acrB	nonsynonymous	R	558	H	0	0	0	0	0.274305	0.641688	1	0	0
Sample_413	SNP	NC_000913	483162	acrB	nonsynonymous	E	414	D	0	0	0	0	0	0	0	1	1
Sample_413	SNP	NC_000913	484258	acrB	nonsynonymous	Y	49	C	0	0	0	0	0.0624437	0	0	0	0
Sample_413	INS	NC_000913	484331	acrB	small_indel	+C	(73/3150 nt)	.	0	0	0	0	0	0	1	0	0
Sample_413	SNP	NC_000913	2589573	acrD	nonsynonymous	A	660	V	0	0.165845	0	0	0	0	0	0	0
Sample_413	SNP	NC_000913	3416789	acrF	nonsynonymous	T	586	M	0	0	0	0	0.0514445	0	0	0	0
Sample_413	SNP	NC_000913	3417781	acrF	nonsynonymous	L	917	F	0	0	0	0	0	0	0	1	1
Sample_413	SNP	NC_000913	3418231	acrF/yhdV	intergenic	C	(+94/-159)	C	0	0	0	0	0.127059	0.132832	?	1	1
Sample_413	SNP	NC_000913	794815	acrZ	nonsynonymous	V	15	I	0	0	0	0	0	0	0	0	0.327327
Sample_413	SNP	NC_000913	986567	ompF	nonsynonymous	E	139	G	0	0	0	0	0	0	0	0	0.314496
Sample_415	SNP	NC_000913	481582	acrB	nonsynonymous	N	941	S	0	0	0.210467	0	0	0	0	0	0
Sample_415	SNP	NC_000913	482834	acrB	nonsynonymous	T	524	A	0	0	0	0	0	0	0	0	0.463184
Sample_415	SNP	NC_000913	483206	acrB	nonsynonymous	L	400	F	0	0	0	0	0.092061	0	0	0	0
Sample_415	SNP	NC_000913	483352	acrB	nonsynonymous	V	351	A	0	0	0.409946	0	0.934252	1	1	1	1
Sample_415	SNP	NC_000913	484367	acrB	nonsynonymous	W	13	R	0	0	0	0	0	0	0	0.063014	0.140334
Sample_415	SNP	NC_000913	3415121	acrF	nonsynonymous	L	30	S	0	0	0	0	0	0.666747	?	0.872702	0.767521
Sample_415	SNP	NC_000913	3415576	acrF	nonsynonymous	Y	182	H	0	0	0	0	0	0	0.307664	0.851047	0.734769
Sample_415	SNP	NC_000913	3416131	acrF	nonsynonymous	I	367	F	0	0	0	0	0	0.200161	0	0	0
Sample_415	INS	NC_000913	985846	aspC/ompF	small_indel	(A) 8 to 9	(-137/+48)	.	0	0	0	0	0	0	0	0	1
Sample_415	SNP	NC_000913	794651	modE/acrZ	intergenic	G	(-7/-122)	G	0	0	0	0	0	0	?	0	0.0861931
Sample_415	SNP	NC_000913	986567	ompF	nonsynonymous	E	139	G	0	0	0.717626	1	0.944035	1	1	1	1
Sample_415	SNP	NC_000913	986580	ompF	nonsynonymous	D	135	N	0	0	0	0	0.792824	?	0.647054	0.157784	0.228777
Sample_416	SNP	NC_000913	484946	acrA	nonsynonymous	R	225	H	0.199846	0.267928	0.466945	0	0.129235	0.216831	0.500177	0	0
Sample_416	SNP	NC_000913	485710	acrA/acrR	intergenic	A	(-91/-51)	A	0	0.513231	0.537688	1	1	1	1	1	1
Sample_416	SNP	NC_000913	484234	acrB	nonsynonymous	V	57	A	1	1	1	1	1	1	1	1	1
Sample_416	SNP	NC_000913	483206	acrB	nonsynonymous	L	400	F	0	0	0.275993	0	0	0	0	0	0
Sample_416	SNP	NC_000913	2588615	acrD	nonsynonymous	V	341	M	0	0	0	0	0	0	?	1	1
Sample_416	SNP	NC_000913	2589300	acrD	nonsynonymous	G	569	D	0	0	0	0	0	0.113404	0	0	0
Sample_416	SNP	NC_000913	986567	ompF	nonsynonymous	E	139	G	0	0.105839	0.156237	0	0.589379	0.163523	0	0	0.302293
Sample_416	SNP	NC_000913	986580	ompF	nonsynonymous	D	135	N	0	0	0.15608	0	0.555526	0.194313	0	0	0.329329
Sample_418	SNP	NC_000913	481927	acrB	nonsynonymous	E	826	A	0	0	0	0	0	0	0	0	0.119986
Sample_418	SNP	NC_000913	483206	acrB	nonsynonymous	L	400	F	0	0	0.183515	0	0	0	0	0	0
Sample_418	SNP	NC_000913	483367	acrB	nonsynonymous	E	346	A	0	0	0	0	0	0.526973	0.698947	0.913361	0.79181
Sample_418	SNP	NC_000913	483368	acrB	nonsynonymous	E	346	K	0	0	0.212592	0.263118	0.303805	0	0	0	0
Sample_418	SNP	NC_000913	483376	acrB	nonsynonymous	T	343	R	0	0	0	0	0	0.127312	0	0	0
Sample_418	SNP	NC_000913	484234	acrB	nonsynonymous	V	57	A	0	0	0	0.100591	0	0	0	0	0
Sample_418	SNP	NC_000913	484367	acrB	nonsynonymous	W	13	R	0	0	0	0	0.114843	0.138736	0.133801	0.0628405	0.0758204
Sample_418	SNP	NC_000913	2588562	acrD	nonsynonymous	Y	323	C	0.463562	0.510903	0.384635	0.582364	0.231554	0.333258	0.191234	0.0885458	0.221471
Sample_418	SNP	NC_000913	3415024	acrE/acrF	intergenic	T	(+3/-9)	T	0	0	0.162056	0	0	0	0	0	0
Sample_418	SNP	NC_000913	3413504	acrS/acrE	intergenic	T	(-39/-360)	T	0	0	0	0	0	?	0	0.873983	0.812988
Sample_418	SNP	NC_000913	985908	ompF	nonsynonymous	V	359	I	0	0	0	0	0	0.249864	0.206716	0	0.091702
Sample_418	SNP	NC_000913	986567	ompF	nonsynonymous	E	139	G	0	0.427213	0.644746	0.51785	0.6471	0.588242	0.609824	0.900841	0.736299
Sample_418	SNP	NC_000913	986580	ompF	nonsynonymous	D	135	N	0	0	0.407369	0.423019	0.606304	0.520668	0	0.913558	0.750786
Sample_420	SNP	NC_000913	485630	acrA/acrR	intergenic	C	(-11/-131)	C	0	0.0691009	0	0	0	0	0	0	0
Sample_420	SNP	NC_000913	485754	acrA/acrR	intergenic	C	(-135/-7)	C	0	0	0.0843501	0	0	0	0	0	0
Sample_420	SNP	NC_000913	481615	acrB	nonsynonymous	G	930	D	0	0	0.0832105	0	0	0	0	0	0
Sample_420	SNP	NC_000913	481665	acrB	nonsynonymous	L	913	F	0	0	0.136521	0	0	0	0	0	0
Sample_420	SNP	NC_000913	481927	acrB	nonsynonymous	E	826	G	0	0	0	0	0	0	0	0	0.402042
Sample_420	SNP	NC_000913	482929	acrB	nonsynonymous	L	492	H	0	0	0.181527	0	0	0	0	0	0
Sample_420	SNP	NC_000913	483206	acrB	nonsynonymous	L	400	F	0	0	0	0.259187	0.431336	0.449376	0.677995	0.941341	0.713633
Sample_420	SNP	NC_000913	483332	acrB	nonsynonymous	F	358	L	0	0	0	0.801444	0.500202	0.452521	0.230471	0.057394	0.313512
Sample_420	SNP	NC_000913	2589098	acrD	nonsynonymous	K	502	E	0.0783219	0	0	0	0	0	0	0	0
Sample_420	SNP	NC_000913	3416840	acrF	nonsynonymous	A	603	V	0.0595398	0	0	0	0	0	0	0	0
Sample_420	SNP	NC_000913	3413432	acrS	nonsynonymous	T	12	A	0	0	0	0	0	0	0	0	0.329473
Sample_420	SNP	NC_000913	986549	ompF	nonsynonymous	A	145	V	0	0	0	0	0	0	0	0	0.372914
Sample_420	SNP	NC_000913	986567	ompF	nonsynonymous	E	139	G	0	0	0	0	0.526273	0.421031	0.769457	0.915912	0.698532
Sample_420	SNP	NC_000913	986579	ompF	nonsynonymous	D	135	G	0	0	0	0	0	0.302964	0.673423	0.765579	0.679849
Sample_420	SNP	NC_000913	986580	ompF	nonsynonymous	D	135	N	0	0	0	0	0	0.205708	0	0.247976	0.282032
Sample_421	SNP	NC_000913	485623	acrA/acrR	intergenic	T	(-4/-138)	T	0.28356	0	0	0	0	?	0	0	0
Sample_421	SNP	NC_000913	483946	acrB	nonsynonymous	D	153	G	0	0	0.0703936	0	0	?	0	0	0
Sample_421	SNP	NC_000913	484157	acrB	nonsynonymous	D	83	N	0	0	0.378232	0.435353	0.777159	?	1	1	1
Sample_421	SNP	NC_000913	2587793	acrD	nonsense	Q	67	*	0	0	0.378586	0.504823	0.836838	?	1	1	1
Sample_421	SNP	NC_000913	3414506	acrE	nonsynonymous	V	215	M	0	0	0	0.241933	0	?	0	0	0
Sample_421	SNP	NC_000913	485869	acrR	nonsynonymous	I	37	V	0	0.298688	0	0.416728	0.182009	?	0	0	0
Sample_421	SNP	NC_000913	986567	ompF	nonsynonymous	E	139	G	0	0	0.141047	0	0.112379	?	0.277629	0.307431	0.581528
Sample_421	SNP	NC_000913	986580	ompF	nonsynonymous	D	135	N	0	0	0.0611935	0	0.117805	?	0	0.0977836	0.232116
Sample_423	SNP	NC_000913	485406	acrA	nonsynonymous	V	72	F	0	0	0	0	0	0	0	0	0.101031
Sample_423	SNP	NC_000913	481504	acrB	nonsynonymous	A	967	V	0	0	0	1	1	1	1	1	1
Sample_423	SNP	NC_000913	482330	acrB	nonsynonymous	H	692	Y	0	0	0	0	0	0.166514	0	0	0
Sample_423	SNP	NC_000913	482720	acrB	nonsynonymous	S	562	P	0	0	0	0	0	0	0	0.585658	0.784491
Sample_423	SNP	NC_000913	483352	acrB	nonsynonymous	V	351	A	0	0	0.256619	0	0	0	0	0	0
Sample_423	SNP	NC_000913	483368	acrB	nonsynonymous	E	346	K	0	0	0.325296	0	0	0	0	0	0
Sample_423	SNP	NC_000913	2588964	acrD	nonsynonymous	A	457	V	0	0	0	0	0	0.77292	0.390819	0.511839	0.257051
Sample_423	SNP	NC_000913	3414237	acrE	nonsynonymous	V	125	A	0	0	0	0	0	0	0	0.14235	0.227849
Sample_423	SNP	NC_000913	986549	ompF	nonsynonymous	A	145	V	0	0	0	0	0	0	0	0	0.5587
Sample_423	SNP	NC_000913	986567	ompF	nonsynonymous	E	139	G	0	0	0	0	0.909823	0.667524	0.461652	0.565414	0.734892
Sample_423	SNP	NC_000913	986579	ompF	nonsynonymous	D	135	G	0	0	0	0	0	0.416538	0.475991	0.57502	0.73929
Sample_423	SNP	NC_000913	986580	ompF	nonsynonymous	D	135	N	0	0	0	0	0.461454	0	0	0	0
Sample_423	SNP	NC_000913	986731	ompF	nonsynonymous	E	84	D	0	0	0	0	0	0	0	0	0.0698576
Sample_424	SNP	NC_000913	481786	acrB	nonsynonymous	A	873	V	0	0	0.35987	0	0	0	0	0	0
Sample_424	SNP	NC_000913	482362	acrB	nonsynonymous	D	681	G	0	0	0	0	0	0	0	0.146127	0.374609
Sample_424	SNP	NC_000913	483020	acrB	nonsynonymous	S	462	P	0	0	0.0675874	0	0	0	0	0	0
Sample_424	SNP	NC_000913	483206	acrB	nonsynonymous	L	400	F	0	0	0.113793	0	0	0	0	0	0
Sample_424	SNP	NC_000913	484228	acrB	nonsynonymous	D	59	G	0	0	0	0	0.341161	0.88628	0	0.85533	0.568869
Sample_424	SNP	NC_000913	3414939	acrE	nonsynonymous	I	359	S	0	0	0	0	0	0	0	0.542975	0.167183
Sample_424	SNP	NC_000913	986567	ompF	nonsynonymous	E	139	G	0	0	0	0	0.480598	0	0	0.13125	0.418442
Sample_424	SNP	NC_000913	986580	ompF	nonsynonymous	D	135	N	0	0	0	0	0	0	0	0.0956182	0.435685
Sample_424	SNP	NC_000913	481231	tomB/acrB	intergenic	G	(-523/+23)	G	?	0	0	0	0.126962	0	0	0	0

### Sheet: 100-day Acr_OmpF_Mutations
Sample	Type	Chromosome	Position	Locus	Type	Ref	Location	Alt	90	200	300	400	600	700	800	900
Sample_501	SNP	NC_000913	481475	acrB	nonsynonymous	M	977	V	0.216888	0.791206	1	1	1	?	1	1
Sample_503	SNP	NC_000913	2588922	acrD	nonsynonymous	V	443	G	0	0	0	0	0.0922284	0	0	0
Sample_504	SNP	NC_000913	481504	acrB	nonsynonymous	A	967	V	0	0	0	0.596172	0	0	0	0
Sample_504	SNP	NC_000913	481618	acrB	nonsynonymous	V	929	A	0	0	0	0.185469	0	0	0	0
Sample_504	SNP	NC_000913	482396	acrB	nonsynonymous	A	670	T	0	0	0	0	0.0788608	0	0	0
Sample_504	SNP	NC_000913	484028	acrB	nonsynonymous	G	126	R	0	0	0	0	0.938212	1	1	1
Sample_506	SNP	NC_000913	480930	tomB/acrB	intergenic	C	(-222/+324)	C	0	0	0	0	0	0.0657725	0	0
Sample_509	SNP	NC_000913	484688	acrA	nonsynonymous	Q	311	R	0	0	0	0	0	0.143559	0	0
Sample_509	SNP	NC_000913	482771	acrB	nonsynonymous	Y	545	H	0	0	0	0	1	1	1	1
Sample_509	SNP	NC_000913	482836	acrB	nonsynonymous	S	523	I	0	0	0	0	0	0	0.475389	1
Sample_509	SNP	NC_000913	483219	acrB	nonsynonymous	M	395	I	0	0	0	0	0	1	0.937213	0.895961
Sample_509	SNP	NC_000913	484234	acrB	nonsynonymous	V	57	A	0	0	0	0	0	0	0.474559	0
Sample_509	DEL	NC_000913	483014	acrB	small_indel	-1bp	(+13/+199)	.	0	0	0.0506072	0	0	0	0	0
Sample_509	SNP	NC_000913	3417647	acrF	nonsynonymous	A	872	V	0	0	0	0	0	0	0.945571	0.871256
Sample_509	DEL	NC_000913	986591	ompF	small_indel	-1bp	(391/1089 nt)	.	0	0	0.0614986	0	0	0	0	0
Sample_509	DEL	NC_000913	986592	ompF	small_indel	-1bp	(1037/1794 nt)	.	0	0	0.0615115	0	0	0	0	0
Sample_511	DEL	NC_000913	485340	acrA	small_indel	-1bp	(280/1194 nt)	.	0	0	0	0.533297	0	0	0	0
Sample_511	DEL	NC_000913	485341	acrA	small_indel	-1bp	(279/1194 nt)	.	0	0	0	0.533312	0	0	0	0
Sample_511	SNP	NC_000913	481549	acrB	nonsynonymous	L	952	S	0	0	0	0	0	0	1	0
Sample_511	SNP	NC_000913	986567	ompF	nonsynonymous	E	139	G	0	0.856071	0	0	0	0	0	0
Sample_511	SNP	NC_000913	986580	ompF	nonsynonymous	D	135	N	0	0.464238	0	0	0	0	0	0
Sample_515	SNP	NC_000913	481451	acrB	nonsynonymous	G	985	C	0	0	0.137307	0	0	0	0	0
Sample_515	INS	NC_000913	3416700	acrF	small_indel	+C	(1668/3105 nt)	.	0	0	0	0.0645165	0	0	0	0
Sample_515	INS	NC_000913	3416700	acrF	small_indel	#NAME?	(1668/3105 nt)	.	0	0	0	0.064517	0	0	0	0
Sample_516	SNP	NC_000913	484995	acrA	nonsynonymous	L	209	F	0	0.251522	0.865466	0.750176	1	1	1	1
Sample_516	SNP	NC_000913	481615	acrB	nonsynonymous	G	930	D	0.258673	0.890023	0.857412	0.850537	1	1	1	1
Sample_516	SNP	NC_000913	481841	acrB	nonsynonymous	V	855	I	0	0.288486	0.769802	0.759042	1	1	1	1
Sample_516	SNP	NC_000913	2589395	acrD	nonsynonymous	E	601	K	0	0	0.22362	0	0	0	0	0
Sample_516	SNP	NC_000913	3414063	acrE	nonsynonymous	V	67	A	0.500114	1	1	1	1	1	1	1
Sample_516	SNP	NC_000913	3414995	acrE	nonsynonymous	T	378	A	0	0.254715	0.896631	0.798026	1	1	1	1
Sample_516	SNP	NC_000913	3417236	acrF	nonsynonymous	A	735	V	0	0.480583	0	0	0	0	0	0
Sample_516	SNP	NC_000913	986567	ompF	nonsynonymous	E	139	G	0	0	0	0	0.163515	0	0	0.376379
Sample_516	SNP	NC_000913	480812	tomB/acrB	intergenic	A	(-104/+442)	A	0	0	0	0	0	0	0	0.363635
Sample_518	SNP	NC_000913	484527	acrA	nonsense	Q	365	*	0.134978	0	0	0	0	0	0	0
Sample_518	SNP	NC_000913	483400	acrB	nonsynonymous	I	335	T	0	0	0	0.123269	0	0	0	0
Sample_518	SNP	NC_000913	2587751	acrD	nonsynonymous	S	53	A	0	0.325739	0	0	0	0	0	0
Sample_520	SNP	NC_000913	483323	acrB	nonsynonymous	N	361	Y	0	0	0	0	0	1	1	1
Sample_520	MOB	NC_000913	483976	acrB	mobile_element_insertion	IS2	(424-428/3150 nt)	.	0.136364	0	0	0	0	0	0	0
Sample_521	SNP	NC_000913	485039	acrA	nonsynonymous	L	194	S	0.187434	0	0	0	0	0	0	0
Sample_521	SNP	NC_000913	482786	acrB	nonsynonymous	R	540	C	0.0726848	0	0	0	0	0	0	0
Sample_523	SNP	NC_000913	484887	acrA	nonsynonymous	S	245	P	0	0	0.428615	1	1	1	1	1
Sample_523	SNP	NC_000913	481559	acrB	nonsynonymous	A	949	T	0.0656552	0	0	0	0	0	0	0
Sample_523	SNP	NC_000913	483578	acrB	nonsynonymous	D	276	N	0.0829654	0	0	0	0	0	0	0
Sample_523	SNP	NC_000913	794905	acrZ	nonsynonymous	P	45	S	0	0	0.409165	0	0	0	0	0
