## Supplemental Dataset S3 for "Environment-dependent epistasis shapes adaptation to fluctuating resources"

### Sheet: Supplemental_Dataset_S3
Well	Resource	OmpF E139A mean (AUCe)	WT mean(AUCe)	Ratio (OmpF E139A/WT)	Percent change in OmpF E139A	p.format	p.signif
F5	Fumaric acid	341	532	0.640977	-0.359023	0.0127	*
B9	L-Lactic acid	489	746	0.655496	-0.344504	0.0151	*
A5	Succinic acid	455	691	0.658466	-0.341534	0.0089	**
C3	DL-Malic acid	371	559	0.663685	-0.336315	0.033	*
G9	Mono-methylsuccinic acid	198	298	0.66443	-0.33557	0.0996	ns
A12	Dulcitol	341	507	0.672584	-0.327416	0.0242	*
B3	Glycerol	546	807	0.67658	-0.32342	0.0137	*
A6	D-Galactose	438	647	0.676971	-0.323029	0.0391	*
E8	β- Methyl-D- Glucoside	250	369	0.677507	-0.322493	0.1348	ns
E11	2-Deoxyadenosine	458	673	0.680535	-0.319465	0.0329	*
F6	Bromosuccinic acid	295	432	0.68287	-0.31713	0.0068	**
G11	D-malate	349	511	0.682975	-0.317025	0.0089	**
E7	Propionic acid	339	490	0.691837	-0.308163	0.0319	*
C4	D-Ribose	411	583	0.704974	-0.295026	0.0129	*
G12	L-malic acid	405	571	0.709282	-0.290718	0.0837	ns
D8	α- Methyl-D- Galactoside	384	539	0.71243	-0.28757	0.0377	*
D6	α- Ketoglutaric acid	360	505	0.712871	-0.287129	0.0101	*
B7	DL-α- Glycerol Phosphate	325	453	0.717439	-0.282561	0.0807	ns
F9	L-Lactic acid	254	351	0.723647	-0.276353	0.0135	*
G3	L-Serine	477	658	0.724924	-0.275076	0.0195	*
E3	D-Glucose- 1-Phosphate	621	853	0.728019	-0.271981	0.0612	ns
C11	D-Melibiose	451	617	0.730956	-0.269044	0.1177	ns
E4	D-Fructose- 6-Phosphate	560	764	0.732984	-0.267016	0.1161	ns
C8	Acetic acid	296	399	0.741855	-0.258145	0.1818	ns
A4	D-Saccharic acid	199	267	0.745318	-0.254682	0.3087	ns
B11	D-Mannitol	546	732	0.745902	-0.254098	0.142	ns
D9	α- D-Lactose	513	686	0.747813	-0.252187	0.1135	ns
B8	D-Xylose	437	583	0.749571	-0.250429	0.1443	ns
B4	L-Fucose	475	632	0.751582	-0.248418	0.1491	ns
G5	L-Alanine	395	524	0.753817	-0.246183	0.0255	*
B5	D-Glucuronic acid	666	861	0.773519	-0.226481	0.0786	ns
B2	D-Sorbitol	517	664	0.778614	-0.221386	0.13	ns
A10	D-Trehalose	543	695	0.781295	-0.218705	0.0996	ns
D7	α- Ketobutyric acid	247	316	0.781646	-0.218354	0.2245	ns
C7	D-Fructose	476	607	0.784185	-0.215815	0.2073	ns
G8	N-Acetyl-D- Mannosamine	294	373	0.788204	-0.211796	0.2484	ns
A11	D-Mannose	513	643	0.797823	-0.202177	0.1765	ns
E10	Maltotriose	640	795	0.805031	-0.194969	0.1863	ns
C9	α- D-Glucose	628	767	0.818774	-0.181226	0.2784	ns
C10	Maltose	530	645	0.821705	-0.178295	0.2728	ns
C2	D-Galactonic acid-γ- Lactone	499	605	0.824793	-0.175207	0.3129	ns
G10	Methylpyruvate	400	482	0.829876	-0.170124	0.0265	*
B6	D-Gluconic acid	641	769	0.83355	-0.16645	0.3325	ns
E12	Adenosine	439	518	0.84749	-0.15251	0.4002	ns
A2	L-Arabinose	548	645	0.849612	-0.150388	0.3198	ns
H9	-Galactonic acid-γ- Lactone	712	836	0.851675	-0.148325	0.2807	ns
G6	Ala-Gly	465	543	0.856354	-0.143646	0.0855	ns
A3	N-Acetyl-D- Glucosamine	634	730	0.868493	-0.131507	0.3764	ns
C6	L-Rhamnose	373	428	0.871495	-0.128505	0.3909	ns
H10	D-Galacturonic acid	732	821	0.891596	-0.108404	0.3807	ns
F8	Mucic acid	497	547	0.908592	-0.0914077	0.3215	ns
C1	D-Glucose- 6-Phosphate	713	770	0.925974	-0.074026	0.6111	ns
C12	Thymidine	324	338	0.95858	-0.0414201	0.7614	ns
A7	L-Aspartic acid	252	262	0.961832	-0.0381679	0.8131	ns
H8	Pyruvic acid	395	407	0.970516	-0.029484	0.8689	ns
D12	Uridine	361	367	0.983651	-0.0163488	0.9312	ns
A9	D-Alanine	502	506	0.992095	-0.00790514	0.93	ns
F12	Inosine	502	489	1.02658	0.0265849	0.914	ns
E2	M-Tartaric acid	189	182	1.03846	0.0384615	0.8677	ns
G4	L-Threonine	265	242	1.09504	0.0950413	0.5753	ns
B1	D-Serine	461	417	1.10552	0.105516	0.5132	ns
F1	Gly-Asp	339	279	1.21505	0.215054	0.2186	ns
G1	Gly-Glu	284	208	1.36538	0.365385	0.0348	*
F10	Glyoxylic acid	237	161	1.47205	0.47205	0.1402	ns
H1	Gly-Pro	350	215	1.62791	0.627907	0.0174	*
